# Expression and processing of polycistronic artificial microRNAs and *trans*-acting siRNAs in *Solanum lycopersicum* and *Nicotiana benthamiana*

**DOI:** 10.1101/2021.01.06.425596

**Authors:** Alice Lunardon, Samwel Muiruri Kariuki, Michael J. Axtell

**Affiliations:** Department of Biology, The Pennsylvania State University, University Park, Pennsylvania 16802, USA; Department of Molecular Biology, Princeton University, Princeton, New Jersey 08544-1014, USA; Department of Chemical Engineering, The Pennsylvania State University, University Park, Pennsylvania 16802, USA; International Institute of Tropical Agriculture, P.O. Box 30709-00100 and Department of Plant Sciences, Kenyatta University P.O. Box 43844-00100 Nairobi, Kenya; Huck Institutes of the Life Sciences, The Pennsylvania State University, University Park, Pennsylvania 16802, USA

## Abstract

Targeted gene silencing using small regulatory RNAs is a widely used technique for genetic studies in plants. Artificial microRNAs are one common approach; they have the advantage of producing just a single functional small RNA which can be designed for high target specificity and low off-target effects. Simultaneous silencing of multiple targets with artificial microRNAs can be achieved by producing polycistronic microRNA precursors. Alternatively, specialized *trans*-acting short interfering RNA (tasiRNA) precursors can be designed to produce several specific tasiRNAs at once. Here we tested several artificial microRNA- and tasiRNA-based methods for multiplexed gene silencing in *Solanum lycopersicum* (tomato) and *Nicotiana benthamiana*. Small RNA sequencing analyses revealed that many previously described approaches resulted in poor small RNA processing. The 5’-most microRNA precursor hairpins on polycistronic artificial microRNA precursors were generally processed more accurately than precursors at the 3’ end. Polycistronic artificial microRNAs where the hairpin precursors were separated by transfer RNAs had the best processing precision. Strikingly, artificial tasiRNA precursors failed to be processed in the expected phased manner in our system. These results highlight the need for further development of multiplexed artificial microRNA and tasiRNA strategies. The importance of small RNA sequencing, as opposed to single-target assays such as RNA blots or real-time PCR, is also discussed.

**Significance statement:** Several strategies for multiplexed gene silencing using artificial microRNAs or tasiRNAs have been described. We find that many result in imprecise processing, and thus low accumulation of the intended small RNAs. Our findings highlight the importance of small RNA sequencing to fully analyze gene silencing experiments, and also the need for continued methodological development of these methods.
