## Supplemental Tables, Code, and Data for "Expression and processing of polycistronic artificial microRNAs and *trans*-acting siRNAs in *Solanum lycopersicum* and *Nicotiana benthamiana*": 20-24_Nbenthamiana.csv

miRNA	precision
A1	0.92550536
A1	0.936454849
A1	0.909334674
A3	0.918991823
A3	0.888105344
A4	0.954062751
A4	0.904364108
A4	0.899054167
B1	0.563513514
B1	0.536521454
B1	0.625819763
B5	0.940765382
B5	0.950582069
B5	0.936759119
C4	0.581834532
C4	0.586158848
C4	0.382067248
C5	0.740665309
C5	0.813795751
C5	0.743061516
E1	0.834466653
E1	0.869257656
E1	0.854358083
tandem_A1	0.29721446
tandem_A1	0.291583079
tandem_A1	0.345054223
tandem_A3	0.027857435
tandem_A3	0.030364889
tandem_A3	0.031479218
tandem_A4	0.078882342
tandem_A4	0.084714549
tandem_A4	0.137464387
tRNA_A1	0.916979025
tRNA_A1	0.92008698
tRNA_A1	0.937648565
tRNA_A4	0.895417462
tRNA_A4	0.905140962
tRNA_A4	0.908252947
tRNA_B1	0.561673414
tRNA_B1	0.594155844
tRNA_B1	0.608566108
171_A1	0.790919128
171_A1	0.767823344
171_A1	0.825241299
171_A4	0.442228618
171_A4	0.499129736
171_A4	0.577276622
171_C5	0.029996386
171_C5	0.029516782
171_C5	0.024937951
395_A1	0.74324137
395_A1	0.650871873
395_A1	0.717322335
395_A4	0.676874578
395_A4	0.598765846
395_A4	0.707311293
395_B5	0.855210238
395_B5	0.759902498
395_B5	0.843708166
395_C4	0.049686848
395_C4	0.05
395_C4	0.047423621
395_C5	0.245786517
395_C5	0.178245835
395_C5	0.25703125
TAS3	0.00780379
TAS3	0.020731356
TAS3	0.002623939
nbe-MIR156c	0.887096774
nbe-MIR156c	0.846405229
nbe-MIR156c	0.8984375
nbe-MIR156c	0.845132743
nbe-MIR156c	0.857638889
nbe-MIR156g	0.15037594
nbe-MIR156g	0.220994475
nbe-MIR156g	0.136929461
nbe-MIR156g	0.124352332
nbe-MIR156g	0.257995736
nbe-MIR159	0.948440877
nbe-MIR159	0.964568413
nbe-MIR159	0.975956284
nbe-MIR159	0.972881356
nbe-MIR159	0.978209504
nbe-MIR162a	0.954545455
nbe-MIR162a	0.958579882
nbe-MIR162a	0.974358974
nbe-MIR162a	0.962121212
nbe-MIR162a	0.937931034
nbe-MIR164c	0.916666667
nbe-MIR164c	1
nbe-MIR164c	0.931034483
nbe-MIR164c	0.918367347
nbe-MIR164c	0.916666667
nbe-MIR166b	0.930184805
nbe-MIR166b	0.932079415
nbe-MIR166b	0.94214876
nbe-MIR166b	0.95631068
nbe-MIR166b	0.814814815
nbe-MIR167a	0.944444444
nbe-MIR167a	0.444444444
nbe-MIR167a	0.869565217
nbe-MIR167a	0.880597015
nbe-MIR167a	0.95
nbe-MIR168a	0.705026455
nbe-MIR168a	0.684836472
nbe-MIR168a	0.540942928
nbe-MIR168a	0.545023697
nbe-MIR169a	0.2
nbe-MIR169a	0.047619048
nbe-MIR169a	0.072727273
nbe-MIR169a	0.0625
nbe-MIR169a	0.040816327
nbe-MIR395a	0.928301887
nbe-MIR395a	0.87
nbe-MIR395a	0.7
nbe-MIR395a	0.75
nbe-MIR396b	0.75334608
nbe-MIR396b	0.699300699
nbe-MIR396b	0.686021505
nbe-MIR396b	0.729824561
nbe-MIR396b	0.671077505
nbe-MIR398	0.920792079
nbe-MIR398	0.847619048
nbe-MIR398	0.898734177
nbe-MIR398	0.898113208
nbe-MIR398	0.905511811
nbe-MIR408	0.643564356
nbe-MIR408	0.632352941
nbe-MIR408	0.694444444
nbe-MIR408	0.602996255
nbe-MIR408	0.684684685
nbe-MIR482a	0.957307061
nbe-MIR482a	0.967532468
nbe-MIR482a	0.967342342
nbe-MIR482a	0.977362205
nbe-MIR482a	0.97235023
nbe-MIR827	0.722891566
nbe-MIR827	0.830357143
nbe-MIR827	0.804878049
nbe-MIR827	0.782407407
nbe-MIR827	0.758169935
