## Supplemental Tables, Code, and Data for "Expression and processing of polycistronic artificial microRNAs and *trans*-acting siRNAs in *Solanum lycopersicum* and *Nicotiana benthamiana*": 20-24_tomato.csv

miRNA	precision
A1	0.860622463
A1	0.808510638
A1	0.850249584
A3	0.89021043
A3	0.882061447
A3	0.848281016
A4	0.795215311
A4	0.793187348
A4	0.802294793
B1	0.365591398
B1	0.407960199
B1	0.401179941
B5	0.882243857
B5	0.888829787
B5	0.89254386
C4	0.112244898
C4	0.130165289
C4	0.113585746
C5	0.714285714
C5	0.724928367
C5	0.727272727
E1	0.667487685
E1	0.703256936
E1	0.695778748
tandem_A1	0.198113208
tandem_A1	0.214285714
tandem_A1	0.226190476
tandem_A3	0.012195122
tandem_A3	0.049180328
tandem_A3	0.011111111
tandem_A4	0
tandem_A4	0
tandem_A4	0.020833333
tRNA_A1	0.858823529
tRNA_A1	0.887159533
tRNA_A1	0.883018868
tRNA_A4	0.784615385
tRNA_A4	0.680851064
tRNA_A4	0.711111111
tRNA_B1	0.170731707
tRNA_B1	0.333333333
tRNA_B1	0.457943925
171_A1	0.617948718
171_A1	0.665505226
171_A1	0.698275862
171_A4	0.028235294
171_A4	0.036951501
171_A4	0.060273973
171_C5	0.005076142
171_C5	0.01754386
171_C5	0.013888889
395_A1	0.393728223
395_A1	0.419230769
395_A1	0.459214502
395_A4	0.262430939
395_A4	0.311953353
395_A4	0.287323944
395_B5	0.674518201
395_B5	0.674796748
395_B5	0.692473118
395_C4	0.03125
395_C4	0.023622047
395_C4	0.022304833
395_C5	0.038834951
395_C5	0.02173913
395_C5	0.035714286
TAS3	0.011080332
TAS3	0.002150538
TAS3	0.003738318
sly-MIR156a	0.978323063
sly-MIR156a	0.971443317
sly-MIR156a	0.979025845
sly-MIR156a	0.974511096
sly-MIR156a	0.97092511
sly-MIR156a	0.972108285
sly-MIR156c	0.592592593
sly-MIR156c	0.56
sly-MIR156c	0.72815534
sly-MIR156c	0.536585366
sly-MIR156c	0.642857143
sly-MIR156c	0.622641509
sly-MIR159	0.884870849
sly-MIR159	0.884522245
sly-MIR159	0.892658488
sly-MIR159	0.884117421
sly-MIR159	0.932210742
sly-MIR159	0.911881997
sly-MIR160a	0.833333333
sly-MIR160a	0.871794872
sly-MIR160a	0.877777778
sly-MIR160a	0.772727273
sly-MIR160a	0.923076923
sly-MIR160a	0.911764706
sly-MIR164b	0.930232558
sly-MIR164b	0.986666667
sly-MIR164b	1
sly-MIR164b	0.982758621
sly-MIR164b	0.986577181
sly-MIR164b	0.958333333
sly-MIR166a	0.7
sly-MIR166a	0.730769231
sly-MIR166a	0.610169492
sly-MIR166a	0.608695652
sly-MIR166a	0.593023256
sly-MIR166a	0.678571429
sly-MIR168b	0.591224018
sly-MIR168b	0.566011236
sly-MIR168b	0.569109462
sly-MIR168b	0.533772652
sly-MIR168b	0.552760736
sly-MIR168b	0.537296037
sly-MIR172a	0.885245902
sly-MIR172a	0.903846154
sly-MIR172a	0.918367347
sly-MIR172a	0.96969697
sly-MIR172a	0.966666667
sly-MIR172a	0.910714286
sly-MIR390a	0.949308756
sly-MIR390a	0.959731544
sly-MIR390a	0.946996466
sly-MIR390a	0.872928177
sly-MIR390a	0.925465839
sly-MIR390a	0.887755102
sly-MIR393	0.988439306
sly-MIR393	0.979591837
sly-MIR393	1
sly-MIR393	0.971428571
sly-MIR393	0.875
sly-MIR393	1
sly-MIR396b	0.912101683
sly-MIR396b	0.908167584
sly-MIR396b	0.908185572
sly-MIR396b	0.91926261
sly-MIR396b	0.918181818
sly-MIR396b	0.923521232
sly-MIR397	0.628378378
sly-MIR397	0.57
sly-MIR397	0.647058824
sly-MIR397	0.692857143
sly-MIR397	0.647887324
sly-MIR397	0.663716814
sly-MIR398a	0.93220339
sly-MIR398a	0.938271605
sly-MIR398a	0.961604096
sly-MIR398a	0.929411765
sly-MIR398a	0.976744186
sly-MIR398a	0.953488372
sly-MIR482a	0.982142857
sly-MIR482a	0.960526316
sly-MIR482a	0.974874372
sly-MIR482a	0.994949495
sly-MIR482a	1
sly-MIR482a	0.984536082
sly-MIR530	0.5625
sly-MIR530	0.615384615
sly-MIR530	0.4
sly-MIR530	0.731707317
sly-MIR530	0.724637681
sly-MIR530	0.714285714
