## Supplemental Tables, Code, and Data for "Expression and processing of polycistronic artificial microRNAs and *trans*-acting siRNAs in *Solanum lycopersicum* and *Nicotiana benthamiana*": gene_amiRNAs.tsv

Chromosome	Position	Type	RPM
A1	1	gene	1
A1	2	gene	1
A1	3	gene	1
A1	4	gene	1
A1	5	gene	1
A1	6	gene	1
A1	7	gene	1
A1	8	gene	1
A1	9	gene	1
A1	10	gene	1
A1	11	gene	1
A1	12	gene	1
A1	13	gene	1
A1	14	gene	1
A1	15	gene	1
A1	16	gene	1
A1	17	gene	1
A1	18	gene	1
A1	19	gene	1
A1	20	gene	1
A1	21	gene	1
A1	22	gene	1
A1	23	gene	1
A1	24	gene	1
A1	25	gene	1
A1	26	gene	1
A1	27	gene	1
A1	28	gene	1
A1	29	gene	1
A1	30	gene	1
A1	31	gene	1
A1	32	gene	1
A1	33	gene	1
A1	34	gene	1
A1	35	gene	1
A1	36	gene	1
A1	37	gene	1
A1	38	amiRNA	1
A1	39	amiRNA	1
A1	40	amiRNA	1
A1	41	amiRNA	1
A1	42	amiRNA	1
A1	43	amiRNA	1
A1	44	amiRNA	1
A1	45	amiRNA	1
A1	46	amiRNA	1
A1	47	amiRNA	1
A1	48	amiRNA	1
A1	49	amiRNA	1
A1	50	amiRNA	1
A1	51	amiRNA	1
A1	52	amiRNA	1
A1	53	amiRNA	1
A1	54	amiRNA	1
A1	55	amiRNA	1
A1	56	amiRNA	1
A1	57	amiRNA	1
A1	58	amiRNA	1
A1	59	gene	1
A1	60	gene	1
A1	61	gene	1
A1	62	gene	1
A1	63	gene	1
A1	64	gene	1
A1	65	gene	1
A1	66	gene	1
A1	67	gene	1
A1	68	gene	1
A1	69	gene	1
A1	70	gene	1
A1	71	gene	1
A1	72	gene	1
A1	73	gene	1
A1	74	gene	1
A1	75	gene	1
A1	76	gene	1
A1	77	gene	1
A1	78	gene	1
A1	79	gene	1
A1	80	gene	1
A1	81	gene	1
A1	82	gene	1
A1	83	gene	1
A1	84	gene	1
A1	85	gene	1
A1	86	gene	1
A1	87	gene	1
A1	88	gene	1
A1	89	gene	1
A1	90	amiRNA*	1
A1	91	amiRNA*	1
A1	92	amiRNA*	1
A1	93	amiRNA*	1
A1	94	amiRNA*	1
A1	95	amiRNA*	1
A1	96	amiRNA*	1
A1	97	amiRNA*	1
A1	98	amiRNA*	1
A1	99	amiRNA*	1
A1	100	amiRNA*	1
A1	101	amiRNA*	1
A1	102	amiRNA*	1
A1	103	amiRNA*	1
A1	104	amiRNA*	1
A1	105	amiRNA*	1
A1	106	amiRNA*	1
A1	107	amiRNA*	1
A1	108	amiRNA*	1
A1	109	amiRNA*	1
A1	110	amiRNA*	1
A1	111	gene	1
A1	112	gene	1
A1	113	gene	1
A1	114	gene	1
A1	115	gene	1
A1	116	gene	1
A1	117	gene	1
A1	118	gene	1
A1	119	gene	1
A1	120	gene	1
A1	121	gene	1
A1	122	gene	1
A1	123	gene	1
A1	124	gene	1
A1	125	gene	1
A1	126	gene	1
A1	127	gene	1
A1	128	gene	1
A1	129	gene	1
A1	130	gene	1
A1	131	gene	1
A1	132	gene	1
A1	133	gene	1
A1	134	gene	1
A1	135	gene	1
A1	136	gene	1
A1	137	gene	1
A1	138	gene	1
A1	139	gene	1
A1	140	gene	1
A1	141	gene	1
A1	142	gene	1
A1	143	gene	1
A1	144	gene	1
A1	145	gene	1
A1	146	gene	1
A1	147	gene	1
