## Supplemental Tables, Code, and Data for "Expression and processing of polycistronic artificial microRNAs and *trans*-acting siRNAs in *Solanum lycopersicum* and *Nicotiana benthamiana*": gene_aTAS3.tsv

Chromosome	Position	Type	RPM
TAS3	1	gene	1
TAS3	2	gene	1
TAS3	3	gene	1
TAS3	4	gene	1
TAS3	5	gene	1
TAS3	6	gene	1
TAS3	7	gene	1
TAS3	8	gene	1
TAS3	9	gene	1
TAS3	10	gene	1
TAS3	11	gene	1
TAS3	12	gene	1
TAS3	13	gene	1
TAS3	14	gene	1
TAS3	15	gene	1
TAS3	16	gene	1
TAS3	17	gene	1
TAS3	18	gene	1
TAS3	19	gene	1
TAS3	20	gene	1
TAS3	21	gene	1
TAS3	22	gene	1
TAS3	23	gene	1
TAS3	24	gene	1
TAS3	25	gene	1
TAS3	26	gene	1
TAS3	27	gene	1
TAS3	28	gene	1
TAS3	29	gene	1
TAS3	30	gene	1
TAS3	31	gene	1
TAS3	32	gene	1
TAS3	33	gene	1
TAS3	34	gene	1
TAS3	35	gene	1
TAS3	36	miR390-TS	1
TAS3	37	miR390-TS	1
TAS3	38	miR390-TS	1
TAS3	39	miR390-TS	1
TAS3	40	miR390-TS	1
TAS3	41	miR390-TS	1
TAS3	42	miR390-TS	1
TAS3	43	miR390-TS	1
TAS3	44	miR390-TS	1
TAS3	45	miR390-TS	1
TAS3	46	miR390-TS	1
TAS3	47	miR390-TS	1
TAS3	48	miR390-TS	1
TAS3	49	miR390-TS	1
TAS3	50	miR390-TS	1
TAS3	51	miR390-TS	1
TAS3	52	miR390-TS	1
TAS3	53	miR390-TS	1
TAS3	54	miR390-TS	1
TAS3	55	miR390-TS	1
TAS3	56	miR390-TS	1
TAS3	57	gene	1
TAS3	58	gene	1
TAS3	59	gene	1
TAS3	60	gene	1
TAS3	61	gene	1
TAS3	62	gene	1
TAS3	63	gene	1
TAS3	64	gene	1
TAS3	65	gene	1
TAS3	66	gene	1
TAS3	67	gene	1
TAS3	68	gene	1
TAS3	69	gene	1
TAS3	70	gene	1
TAS3	71	gene	1
TAS3	72	gene	1
TAS3	73	gene	1
TAS3	74	gene	1
TAS3	75	gene	1
TAS3	76	gene	1
TAS3	77	gene	1
TAS3	78	gene	1
TAS3	79	gene	1
TAS3	80	gene	1
TAS3	81	gene	1
TAS3	82	gene	1
TAS3	83	gene	1
TAS3	84	gene	1
TAS3	85	gene	1
TAS3	86	gene	1
TAS3	87	gene	1
TAS3	88	gene	1
TAS3	89	gene	1
TAS3	90	gene	1
TAS3	91	gene	1
TAS3	92	gene	1
TAS3	93	gene	1
TAS3	94	amiRNA	1
TAS3	95	amiRNA	1
TAS3	96	amiRNA	1
TAS3	97	amiRNA	1
TAS3	98	amiRNA	1
TAS3	99	amiRNA	1
TAS3	100	amiRNA	1
TAS3	101	amiRNA	1
TAS3	102	amiRNA	1
TAS3	103	amiRNA	1
TAS3	104	amiRNA	1
TAS3	105	amiRNA	1
TAS3	106	amiRNA	1
TAS3	107	amiRNA	1
TAS3	108	amiRNA	1
TAS3	109	amiRNA	1
TAS3	110	amiRNA	1
TAS3	111	amiRNA	1
TAS3	112	amiRNA	1
TAS3	113	amiRNA	1
TAS3	114	amiRNA	1
TAS3	115	amiRNA*	1
TAS3	116	amiRNA*	1
TAS3	117	amiRNA*	1
TAS3	118	amiRNA*	1
TAS3	119	amiRNA*	1
TAS3	120	amiRNA*	1
TAS3	121	amiRNA*	1
TAS3	122	amiRNA*	1
TAS3	123	amiRNA*	1
TAS3	124	amiRNA*	1
TAS3	125	amiRNA*	1
TAS3	126	amiRNA*	1
TAS3	127	amiRNA*	1
TAS3	128	amiRNA*	1
TAS3	129	amiRNA*	1
TAS3	130	amiRNA*	1
TAS3	131	amiRNA*	1
TAS3	132	amiRNA*	1
TAS3	133	amiRNA*	1
TAS3	134	amiRNA*	1
TAS3	135	amiRNA*	1
TAS3	136	amiRNA	1
TAS3	137	amiRNA	1
TAS3	138	amiRNA	1
TAS3	139	amiRNA	1
TAS3	140	amiRNA	1
TAS3	141	amiRNA	1
TAS3	142	amiRNA	1
TAS3	143	amiRNA	1
TAS3	144	amiRNA	1
TAS3	145	amiRNA	1
TAS3	146	amiRNA	1
TAS3	147	amiRNA	1
TAS3	148	amiRNA	1
TAS3	149	amiRNA	1
TAS3	150	amiRNA	1
TAS3	151	amiRNA	1
TAS3	152	amiRNA	1
TAS3	153	amiRNA	1
TAS3	154	amiRNA	1
TAS3	155	amiRNA	1
TAS3	156	amiRNA	1
TAS3	157	amiRNA*	1
TAS3	158	amiRNA*	1
TAS3	159	amiRNA*	1
TAS3	160	amiRNA*	1
TAS3	161	amiRNA*	1
TAS3	162	amiRNA*	1
TAS3	163	amiRNA*	1
TAS3	164	amiRNA*	1
TAS3	165	amiRNA*	1
TAS3	166	amiRNA*	1
TAS3	167	amiRNA*	1
TAS3	168	amiRNA*	1
TAS3	169	amiRNA*	1
TAS3	170	amiRNA*	1
TAS3	171	amiRNA*	1
TAS3	172	amiRNA*	1
TAS3	173	amiRNA*	1
TAS3	174	amiRNA*	1
TAS3	175	amiRNA*	1
TAS3	176	amiRNA*	1
TAS3	177	amiRNA*	1
TAS3	178	amiRNA	1
TAS3	179	amiRNA	1
TAS3	180	amiRNA	1
TAS3	181	amiRNA	1
TAS3	182	amiRNA	1
TAS3	183	amiRNA	1
TAS3	184	amiRNA	1
TAS3	185	amiRNA	1
TAS3	186	amiRNA	1
TAS3	187	amiRNA	1
TAS3	188	amiRNA	1
TAS3	189	amiRNA	1
TAS3	190	amiRNA	1
TAS3	191	amiRNA	1
TAS3	192	amiRNA	1
TAS3	193	amiRNA	1
TAS3	194	amiRNA	1
TAS3	195	amiRNA	1
TAS3	196	amiRNA	1
TAS3	197	amiRNA	1
TAS3	198	amiRNA	1
TAS3	199	amiRNA*	1
TAS3	200	amiRNA*	1
TAS3	201	amiRNA*	1
TAS3	202	amiRNA*	1
TAS3	203	amiRNA*	1
TAS3	204	amiRNA*	1
TAS3	205	amiRNA*	1
TAS3	206	amiRNA*	1
TAS3	207	amiRNA*	1
TAS3	208	amiRNA*	1
TAS3	209	amiRNA*	1
TAS3	210	amiRNA*	1
TAS3	211	amiRNA*	1
TAS3	212	amiRNA*	1
TAS3	213	amiRNA*	1
TAS3	214	amiRNA*	1
TAS3	215	amiRNA*	1
TAS3	216	amiRNA*	1
TAS3	217	amiRNA*	1
TAS3	218	amiRNA*	1
TAS3	219	amiRNA*	1
TAS3	220	amiRNA	1
TAS3	221	amiRNA	1
TAS3	222	amiRNA	1
TAS3	223	amiRNA	1
TAS3	224	amiRNA	1
TAS3	225	amiRNA	1
TAS3	226	amiRNA	1
TAS3	227	amiRNA	1
TAS3	228	amiRNA	1
TAS3	229	amiRNA	1
TAS3	230	amiRNA	1
TAS3	231	amiRNA	1
TAS3	232	amiRNA	1
TAS3	233	amiRNA	1
TAS3	234	amiRNA	1
TAS3	235	amiRNA	1
TAS3	236	amiRNA	1
TAS3	237	amiRNA	1
TAS3	238	amiRNA	1
TAS3	239	amiRNA	1
TAS3	240	amiRNA	1
TAS3	241	amiRNA*	1
TAS3	242	amiRNA*	1
TAS3	243	amiRNA*	1
TAS3	244	amiRNA*	1
TAS3	245	amiRNA*	1
TAS3	246	amiRNA*	1
TAS3	247	amiRNA*	1
TAS3	248	amiRNA*	1
TAS3	249	amiRNA*	1
TAS3	250	amiRNA*	1
TAS3	251	amiRNA*	1
TAS3	252	amiRNA*	1
TAS3	253	amiRNA*	1
TAS3	254	amiRNA*	1
TAS3	255	amiRNA*	1
TAS3	256	amiRNA*	1
TAS3	257	amiRNA*	1
TAS3	258	amiRNA*	1
TAS3	259	amiRNA*	1
TAS3	260	amiRNA*	1
TAS3	261	amiRNA*	1
TAS3	262	gene	1
TAS3	263	gene	1
TAS3	264	gene	1
TAS3	265	gene	1
TAS3	266	gene	1
TAS3	267	gene	1
TAS3	268	gene	1
TAS3	269	gene	1
TAS3	270	gene	1
TAS3	271	gene	1
TAS3	272	gene	1
TAS3	273	gene	1
TAS3	274	gene	1
TAS3	275	gene	1
TAS3	276	gene	1
TAS3	277	gene	1
TAS3	278	gene	1
TAS3	279	gene	1
TAS3	280	gene	1
TAS3	281	gene	1
TAS3	282	gene	1
TAS3	283	gene	1
TAS3	284	gene	1
TAS3	285	gene	1
TAS3	286	gene	1
TAS3	287	gene	1
TAS3	288	gene	1
TAS3	289	gene	1
TAS3	290	gene	1
TAS3	291	gene	1
TAS3	292	gene	1
TAS3	293	miR390-TS	1
TAS3	294	miR390-TS	1
TAS3	295	miR390-TS	1
TAS3	296	miR390-TS	1
TAS3	297	miR390-TS	1
TAS3	298	miR390-TS	1
TAS3	299	miR390-TS	1
TAS3	300	miR390-TS	1
TAS3	301	miR390-TS	1
TAS3	302	miR390-TS	1
TAS3	303	miR390-TS	1
TAS3	304	miR390-TS	1
TAS3	305	miR390-TS	1
TAS3	306	miR390-TS	1
TAS3	307	miR390-TS	1
TAS3	308	miR390-TS	1
TAS3	309	miR390-TS	1
TAS3	310	miR390-TS	1
TAS3	311	miR390-TS	1
TAS3	312	miR390-TS	1
TAS3	313	miR390-TS	1
TAS3	314	gene	1
TAS3	315	gene	1
TAS3	316	gene	1
TAS3	317	gene	1
TAS3	318	gene	1
TAS3	319	gene	1
TAS3	320	gene	1
TAS3	321	gene	1
TAS3	322	gene	1
TAS3	323	gene	1
TAS3	324	gene	1
TAS3	325	gene	1
TAS3	326	gene	1
TAS3	327	gene	1
TAS3	328	gene	1
TAS3	329	gene	1
TAS3	330	gene	1
TAS3	331	gene	1
TAS3	332	gene	1
TAS3	333	gene	1
TAS3	334	gene	1
TAS3	335	gene	1
TAS3	336	gene	1
TAS3	337	gene	1
TAS3	338	gene	1
TAS3	339	gene	1
TAS3	340	gene	1
TAS3	341	gene	1
TAS3	342	gene	1
TAS3	343	gene	1
TAS3	344	gene	1
TAS3	345	gene	1
TAS3	346	gene	1
TAS3	347	gene	1
TAS3	348	gene	1
