## Supplemental Tables, Code, and Data for "Expression and processing of polycistronic artificial microRNAs and *trans*-acting siRNAs in *Solanum lycopersicum* and *Nicotiana benthamiana*": gene_pamiR1.tsv

Chromosome	Position	Type	RPM
tandem	1	gene	1
tandem	2	gene	1
tandem	3	gene	1
tandem	4	gene	1
tandem	5	gene	1
tandem	6	gene	1
tandem	7	gene	1
tandem	8	gene	1
tandem	9	gene	1
tandem	10	gene	1
tandem	11	gene	1
tandem	12	gene	1
tandem	13	gene	1
tandem	14	gene	1
tandem	15	gene	1
tandem	16	gene	1
tandem	17	gene	1
tandem	18	amiRNA	1
tandem	19	amiRNA	1
tandem	20	amiRNA	1
tandem	21	amiRNA	1
tandem	22	amiRNA	1
tandem	23	amiRNA	1
tandem	24	amiRNA	1
tandem	25	amiRNA	1
tandem	26	amiRNA	1
tandem	27	amiRNA	1
tandem	28	amiRNA	1
tandem	29	amiRNA	1
tandem	30	amiRNA	1
tandem	31	amiRNA	1
tandem	32	amiRNA	1
tandem	33	amiRNA	1
tandem	34	amiRNA	1
tandem	35	amiRNA	1
tandem	36	amiRNA	1
tandem	37	amiRNA	1
tandem	38	amiRNA	1
tandem	39	gene	1
tandem	40	gene	1
tandem	41	gene	1
tandem	42	gene	1
tandem	43	gene	1
tandem	44	gene	1
tandem	45	gene	1
tandem	46	gene	1
tandem	47	gene	1
tandem	48	gene	1
tandem	49	gene	1
tandem	50	gene	1
tandem	51	gene	1
tandem	52	gene	1
tandem	53	gene	1
tandem	54	gene	1
tandem	55	gene	1
tandem	56	gene	1
tandem	57	gene	1
tandem	58	gene	1
tandem	59	gene	1
tandem	60	gene	1
tandem	61	gene	1
tandem	62	gene	1
tandem	63	gene	1
tandem	64	gene	1
tandem	65	gene	1
tandem	66	gene	1
tandem	67	gene	1
tandem	68	gene	1
tandem	69	gene	1
tandem	70	amiRNA*	1
tandem	71	amiRNA*	1
tandem	72	amiRNA*	1
tandem	73	amiRNA*	1
tandem	74	amiRNA*	1
tandem	75	amiRNA*	1
tandem	76	amiRNA*	1
tandem	77	amiRNA*	1
tandem	78	amiRNA*	1
tandem	79	amiRNA*	1
tandem	80	amiRNA*	1
tandem	81	amiRNA*	1
tandem	82	amiRNA*	1
tandem	83	amiRNA*	1
tandem	84	amiRNA*	1
tandem	85	amiRNA*	1
tandem	86	amiRNA*	1
tandem	87	amiRNA*	1
tandem	88	amiRNA*	1
tandem	89	amiRNA*	1
tandem	90	amiRNA*	1
tandem	91	gene	1
tandem	92	gene	1
tandem	93	gene	1
tandem	94	gene	1
tandem	95	gene	1
tandem	96	gene	1
tandem	97	gene	1
tandem	98	gene	1
tandem	99	gene	1
tandem	100	gene	1
tandem	101	gene	1
tandem	102	gene	1
tandem	103	gene	1
tandem	104	gene	1
tandem	105	gene	1
tandem	106	gene	1
tandem	107	gene	1
tandem	108	gene	1
tandem	109	gene	1
tandem	110	gene	1
tandem	111	gene	1
tandem	112	gene	1
tandem	113	gene	1
tandem	114	gene	1
tandem	115	gene	1
tandem	116	gene	1
tandem	117	gene	1
tandem	118	gene	1
tandem	119	gene	1
tandem	120	gene	1
tandem	121	gene	1
tandem	122	gene	1
tandem	123	gene	1
tandem	124	gene	1
tandem	125	amiRNA	1
tandem	126	amiRNA	1
tandem	127	amiRNA	1
tandem	128	amiRNA	1
tandem	129	amiRNA	1
tandem	130	amiRNA	1
tandem	131	amiRNA	1
tandem	132	amiRNA	1
tandem	133	amiRNA	1
tandem	134	amiRNA	1
tandem	135	amiRNA	1
tandem	136	amiRNA	1
tandem	137	amiRNA	1
tandem	138	amiRNA	1
tandem	139	amiRNA	1
tandem	140	amiRNA	1
tandem	141	amiRNA	1
tandem	142	amiRNA	1
tandem	143	amiRNA	1
tandem	144	amiRNA	1
tandem	145	amiRNA	1
tandem	146	gene	1
tandem	147	gene	1
tandem	148	gene	1
tandem	149	gene	1
tandem	150	gene	1
tandem	151	gene	1
tandem	152	gene	1
tandem	153	gene	1
tandem	154	gene	1
tandem	155	gene	1
tandem	156	gene	1
tandem	157	gene	1
tandem	158	gene	1
tandem	159	gene	1
tandem	160	gene	1
tandem	161	gene	1
tandem	162	gene	1
tandem	163	gene	1
tandem	164	gene	1
tandem	165	gene	1
tandem	166	gene	1
tandem	167	gene	1
tandem	168	gene	1
tandem	169	gene	1
tandem	170	gene	1
tandem	171	gene	1
tandem	172	gene	1
tandem	173	gene	1
tandem	174	gene	1
tandem	175	gene	1
tandem	176	gene	1
tandem	177	amiRNA*	1
tandem	178	amiRNA*	1
tandem	179	amiRNA*	1
tandem	180	amiRNA*	1
tandem	181	amiRNA*	1
tandem	182	amiRNA*	1
tandem	183	amiRNA*	1
tandem	184	amiRNA*	1
tandem	185	amiRNA*	1
tandem	186	amiRNA*	1
tandem	187	amiRNA*	1
tandem	188	amiRNA*	1
tandem	189	amiRNA*	1
tandem	190	amiRNA*	1
tandem	191	amiRNA*	1
tandem	192	amiRNA*	1
tandem	193	amiRNA*	1
tandem	194	amiRNA*	1
tandem	195	amiRNA*	1
tandem	196	amiRNA*	1
tandem	197	amiRNA*	1
tandem	198	gene	1
tandem	199	gene	1
tandem	200	gene	1
tandem	201	gene	1
tandem	202	gene	1
tandem	203	gene	1
tandem	204	gene	1
tandem	205	gene	1
tandem	206	gene	1
tandem	207	gene	1
tandem	208	gene	1
tandem	209	gene	1
tandem	210	gene	1
tandem	211	gene	1
tandem	212	gene	1
tandem	213	gene	1
tandem	214	gene	1
tandem	215	gene	1
tandem	216	gene	1
tandem	217	gene	1
tandem	218	gene	1
tandem	219	gene	1
tandem	220	gene	1
tandem	221	gene	1
tandem	222	gene	1
tandem	223	gene	1
tandem	224	gene	1
tandem	225	gene	1
tandem	226	gene	1
tandem	227	gene	1
tandem	228	gene	1
tandem	229	gene	1
tandem	230	gene	1
tandem	231	gene	1
tandem	232	amiRNA	1
tandem	233	amiRNA	1
tandem	234	amiRNA	1
tandem	235	amiRNA	1
tandem	236	amiRNA	1
tandem	237	amiRNA	1
tandem	238	amiRNA	1
tandem	239	amiRNA	1
tandem	240	amiRNA	1
tandem	241	amiRNA	1
tandem	242	amiRNA	1
tandem	243	amiRNA	1
tandem	244	amiRNA	1
tandem	245	amiRNA	1
tandem	246	amiRNA	1
tandem	247	amiRNA	1
tandem	248	amiRNA	1
tandem	249	amiRNA	1
tandem	250	amiRNA	1
tandem	251	amiRNA	1
tandem	252	amiRNA	1
tandem	253	gene	1
tandem	254	gene	1
tandem	255	gene	1
tandem	256	gene	1
tandem	257	gene	1
tandem	258	gene	1
tandem	259	gene	1
tandem	260	gene	1
tandem	261	gene	1
tandem	262	gene	1
tandem	263	gene	1
tandem	264	gene	1
tandem	265	gene	1
tandem	266	gene	1
tandem	267	gene	1
tandem	268	gene	1
tandem	269	gene	1
tandem	270	gene	1
tandem	271	gene	1
tandem	272	gene	1
tandem	273	gene	1
tandem	274	gene	1
tandem	275	gene	1
tandem	276	gene	1
tandem	277	gene	1
tandem	278	gene	1
tandem	279	gene	1
tandem	280	gene	1
tandem	281	gene	1
tandem	282	gene	1
tandem	283	gene	1
tandem	284	amiRNA*	1
tandem	285	amiRNA*	1
tandem	286	amiRNA*	1
tandem	287	amiRNA*	1
tandem	288	amiRNA*	1
tandem	289	amiRNA*	1
tandem	290	amiRNA*	1
tandem	291	amiRNA*	1
tandem	292	amiRNA*	1
tandem	293	amiRNA*	1
tandem	294	amiRNA*	1
tandem	295	amiRNA*	1
tandem	296	amiRNA*	1
tandem	297	amiRNA*	1
tandem	298	amiRNA*	1
tandem	299	amiRNA*	1
tandem	300	amiRNA*	1
tandem	301	amiRNA*	1
tandem	302	amiRNA*	1
tandem	303	amiRNA*	1
tandem	304	amiRNA*	1
tandem	305	gene	1
tandem	306	gene	1
tandem	307	gene	1
tandem	308	gene	1
tandem	309	gene	1
tandem	310	gene	1
tandem	311	gene	1
tandem	312	gene	1
tandem	313	gene	1
tandem	314	gene	1
tandem	315	gene	1
tandem	316	gene	1
tandem	317	gene	1
tandem	318	gene	1
tandem	319	gene	1
tandem	320	gene	1
tandem	321	gene	1
