## Supplemental Tables, Code, and Data for "Expression and processing of polycistronic artificial microRNAs and *trans*-acting siRNAs in *Solanum lycopersicum* and *Nicotiana benthamiana*": gene_pamiR2.tsv

Chromosome	Position	Type	RPM
tRNA	1	tRNA-Gly	1
tRNA	2	tRNA-Gly	1
tRNA	3	tRNA-Gly	1
tRNA	4	tRNA-Gly	1
tRNA	5	tRNA-Gly	1
tRNA	6	tRNA-Gly	1
tRNA	7	tRNA-Gly	1
tRNA	8	tRNA-Gly	1
tRNA	9	tRNA-Gly	1
tRNA	10	tRNA-Gly	1
tRNA	11	tRNA-Gly	1
tRNA	12	tRNA-Gly	1
tRNA	13	tRNA-Gly	1
tRNA	14	tRNA-Gly	1
tRNA	15	tRNA-Gly	1
tRNA	16	tRNA-Gly	1
tRNA	17	tRNA-Gly	1
tRNA	18	tRNA-Gly	1
tRNA	19	tRNA-Gly	1
tRNA	20	tRNA-Gly	1
tRNA	21	tRNA-Gly	1
tRNA	22	tRNA-Gly	1
tRNA	23	tRNA-Gly	1
tRNA	24	tRNA-Gly	1
tRNA	25	tRNA-Gly	1
tRNA	26	tRNA-Gly	1
tRNA	27	tRNA-Gly	1
tRNA	28	tRNA-Gly	1
tRNA	29	tRNA-Gly	1
tRNA	30	tRNA-Gly	1
tRNA	31	tRNA-Gly	1
tRNA	32	tRNA-Gly	1
tRNA	33	tRNA-Gly	1
tRNA	34	tRNA-Gly	1
tRNA	35	tRNA-Gly	1
tRNA	36	tRNA-Gly	1
tRNA	37	tRNA-Gly	1
tRNA	38	tRNA-Gly	1
tRNA	39	tRNA-Gly	1
tRNA	40	tRNA-Gly	1
tRNA	41	tRNA-Gly	1
tRNA	42	tRNA-Gly	1
tRNA	43	tRNA-Gly	1
tRNA	44	tRNA-Gly	1
tRNA	45	tRNA-Gly	1
tRNA	46	tRNA-Gly	1
tRNA	47	tRNA-Gly	1
tRNA	48	tRNA-Gly	1
tRNA	49	tRNA-Gly	1
tRNA	50	tRNA-Gly	1
tRNA	51	tRNA-Gly	1
tRNA	52	tRNA-Gly	1
tRNA	53	tRNA-Gly	1
tRNA	54	tRNA-Gly	1
tRNA	55	tRNA-Gly	1
tRNA	56	tRNA-Gly	1
tRNA	57	tRNA-Gly	1
tRNA	58	tRNA-Gly	1
tRNA	59	tRNA-Gly	1
tRNA	60	tRNA-Gly	1
tRNA	61	tRNA-Gly	1
tRNA	62	tRNA-Gly	1
tRNA	63	tRNA-Gly	1
tRNA	64	tRNA-Gly	1
tRNA	65	tRNA-Gly	1
tRNA	66	tRNA-Gly	1
tRNA	67	tRNA-Gly	1
tRNA	68	tRNA-Gly	1
tRNA	69	tRNA-Gly	1
tRNA	70	tRNA-Gly	1
tRNA	71	tRNA-Gly	1
tRNA	72	tRNA-Gly	1
tRNA	73	tRNA-Gly	1
tRNA	74	tRNA-Gly	1
tRNA	75	tRNA-Gly	1
tRNA	76	tRNA-Gly	1
tRNA	77	tRNA-Gly	1
tRNA	78	gene	1
tRNA	79	gene	1
tRNA	80	gene	1
tRNA	81	gene	1
tRNA	82	gene	1
tRNA	83	gene	1
tRNA	84	gene	1
tRNA	85	gene	1
tRNA	86	gene	1
tRNA	87	gene	1
tRNA	88	gene	1
tRNA	89	gene	1
tRNA	90	gene	1
tRNA	91	gene	1
tRNA	92	gene	1
tRNA	93	gene	1
tRNA	94	gene	1
tRNA	95	gene	1
tRNA	96	gene	1
tRNA	97	gene	1
tRNA	98	gene	1
tRNA	99	gene	1
tRNA	100	gene	1
tRNA	101	gene	1
tRNA	102	gene	1
tRNA	103	gene	1
tRNA	104	gene	1
tRNA	105	gene	1
tRNA	106	gene	1
tRNA	107	gene	1
tRNA	108	gene	1
tRNA	109	gene	1
tRNA	110	gene	1
tRNA	111	gene	1
tRNA	112	gene	1
tRNA	113	gene	1
tRNA	114	gene	1
tRNA	115	amiRNA	1
tRNA	116	amiRNA	1
tRNA	117	amiRNA	1
tRNA	118	amiRNA	1
tRNA	119	amiRNA	1
tRNA	120	amiRNA	1
tRNA	121	amiRNA	1
tRNA	122	amiRNA	1
tRNA	123	amiRNA	1
tRNA	124	amiRNA	1
tRNA	125	amiRNA	1
tRNA	126	amiRNA	1
tRNA	127	amiRNA	1
tRNA	128	amiRNA	1
tRNA	129	amiRNA	1
tRNA	130	amiRNA	1
tRNA	131	amiRNA	1
tRNA	132	amiRNA	1
tRNA	133	amiRNA	1
tRNA	134	amiRNA	1
tRNA	135	amiRNA	1
tRNA	136	gene	1
tRNA	137	gene	1
tRNA	138	gene	1
tRNA	139	gene	1
tRNA	140	gene	1
tRNA	141	gene	1
tRNA	142	gene	1
tRNA	143	gene	1
tRNA	144	gene	1
tRNA	145	gene	1
tRNA	146	gene	1
tRNA	147	gene	1
tRNA	148	gene	1
tRNA	149	gene	1
tRNA	150	gene	1
tRNA	151	gene	1
tRNA	152	gene	1
tRNA	153	gene	1
tRNA	154	gene	1
tRNA	155	gene	1
tRNA	156	gene	1
tRNA	157	gene	1
tRNA	158	gene	1
tRNA	159	gene	1
tRNA	160	gene	1
tRNA	161	gene	1
tRNA	162	gene	1
tRNA	163	gene	1
tRNA	164	gene	1
tRNA	165	gene	1
tRNA	166	gene	1
tRNA	167	amiRNA*	1
tRNA	168	amiRNA*	1
tRNA	169	amiRNA*	1
tRNA	170	amiRNA*	1
tRNA	171	amiRNA*	1
tRNA	172	amiRNA*	1
tRNA	173	amiRNA*	1
tRNA	174	amiRNA*	1
tRNA	175	amiRNA*	1
tRNA	176	amiRNA*	1
tRNA	177	amiRNA*	1
tRNA	178	amiRNA*	1
tRNA	179	amiRNA*	1
tRNA	180	amiRNA*	1
tRNA	181	amiRNA*	1
tRNA	182	amiRNA*	1
tRNA	183	amiRNA*	1
tRNA	184	amiRNA*	1
tRNA	185	amiRNA*	1
tRNA	186	amiRNA*	1
tRNA	187	amiRNA*	1
tRNA	188	gene	1
tRNA	189	gene	1
tRNA	190	gene	1
tRNA	191	gene	1
tRNA	192	gene	1
tRNA	193	gene	1
tRNA	194	gene	1
tRNA	195	gene	1
tRNA	196	gene	1
tRNA	197	gene	1
tRNA	198	gene	1
tRNA	199	gene	1
tRNA	200	gene	1
tRNA	201	gene	1
tRNA	202	gene	1
tRNA	203	gene	1
tRNA	204	gene	1
tRNA	205	gene	1
tRNA	206	gene	1
tRNA	207	gene	1
tRNA	208	gene	1
tRNA	209	gene	1
tRNA	210	gene	1
tRNA	211	gene	1
tRNA	212	gene	1
tRNA	213	gene	1
tRNA	214	gene	1
tRNA	215	gene	1
tRNA	216	gene	1
tRNA	217	gene	1
tRNA	218	gene	1
tRNA	219	gene	1
tRNA	220	gene	1
tRNA	221	gene	1
tRNA	222	gene	1
tRNA	223	gene	1
tRNA	224	gene	1
tRNA	225	tRNA-Gly	1
tRNA	226	tRNA-Gly	1
tRNA	227	tRNA-Gly	1
tRNA	228	tRNA-Gly	1
tRNA	229	tRNA-Gly	1
tRNA	230	tRNA-Gly	1
tRNA	231	tRNA-Gly	1
tRNA	232	tRNA-Gly	1
tRNA	233	tRNA-Gly	1
tRNA	234	tRNA-Gly	1
tRNA	235	tRNA-Gly	1
tRNA	236	tRNA-Gly	1
tRNA	237	tRNA-Gly	1
tRNA	238	tRNA-Gly	1
tRNA	239	tRNA-Gly	1
tRNA	240	tRNA-Gly	1
tRNA	241	tRNA-Gly	1
tRNA	242	tRNA-Gly	1
tRNA	243	tRNA-Gly	1
tRNA	244	tRNA-Gly	1
tRNA	245	tRNA-Gly	1
tRNA	246	tRNA-Gly	1
tRNA	247	tRNA-Gly	1
tRNA	248	tRNA-Gly	1
tRNA	249	tRNA-Gly	1
tRNA	250	tRNA-Gly	1
tRNA	251	tRNA-Gly	1
tRNA	252	tRNA-Gly	1
tRNA	253	tRNA-Gly	1
tRNA	254	tRNA-Gly	1
tRNA	255	tRNA-Gly	1
tRNA	256	tRNA-Gly	1
tRNA	257	tRNA-Gly	1
tRNA	258	tRNA-Gly	1
tRNA	259	tRNA-Gly	1
tRNA	260	tRNA-Gly	1
tRNA	261	tRNA-Gly	1
tRNA	262	tRNA-Gly	1
tRNA	263	tRNA-Gly	1
tRNA	264	tRNA-Gly	1
tRNA	265	tRNA-Gly	1
tRNA	266	tRNA-Gly	1
tRNA	267	tRNA-Gly	1
tRNA	268	tRNA-Gly	1
tRNA	269	tRNA-Gly	1
tRNA	270	tRNA-Gly	1
tRNA	271	tRNA-Gly	1
tRNA	272	tRNA-Gly	1
tRNA	273	tRNA-Gly	1
tRNA	274	tRNA-Gly	1
tRNA	275	tRNA-Gly	1
tRNA	276	tRNA-Gly	1
tRNA	277	tRNA-Gly	1
tRNA	278	tRNA-Gly	1
tRNA	279	tRNA-Gly	1
tRNA	280	tRNA-Gly	1
tRNA	281	tRNA-Gly	1
tRNA	282	tRNA-Gly	1
tRNA	283	tRNA-Gly	1
tRNA	284	tRNA-Gly	1
tRNA	285	tRNA-Gly	1
tRNA	286	tRNA-Gly	1
tRNA	287	tRNA-Gly	1
tRNA	288	tRNA-Gly	1
tRNA	289	tRNA-Gly	1
tRNA	290	tRNA-Gly	1
tRNA	291	tRNA-Gly	1
tRNA	292	tRNA-Gly	1
tRNA	293	tRNA-Gly	1
tRNA	294	tRNA-Gly	1
tRNA	295	tRNA-Gly	1
tRNA	296	tRNA-Gly	1
tRNA	297	tRNA-Gly	1
tRNA	298	tRNA-Gly	1
tRNA	299	tRNA-Gly	1
tRNA	300	tRNA-Gly	1
tRNA	301	tRNA-Gly	1
tRNA	302	gene	1
tRNA	303	gene	1
tRNA	304	gene	1
tRNA	305	gene	1
tRNA	306	gene	1
tRNA	307	gene	1
tRNA	308	gene	1
tRNA	309	gene	1
tRNA	310	gene	1
tRNA	311	gene	1
tRNA	312	gene	1
tRNA	313	gene	1
tRNA	314	gene	1
tRNA	315	gene	1
tRNA	316	gene	1
tRNA	317	gene	1
tRNA	318	gene	1
tRNA	319	gene	1
tRNA	320	gene	1
tRNA	321	gene	1
tRNA	322	gene	1
tRNA	323	gene	1
tRNA	324	gene	1
tRNA	325	gene	1
tRNA	326	gene	1
tRNA	327	gene	1
tRNA	328	gene	1
tRNA	329	gene	1
tRNA	330	gene	1
tRNA	331	gene	1
tRNA	332	gene	1
tRNA	333	gene	1
tRNA	334	gene	1
tRNA	335	gene	1
tRNA	336	gene	1
tRNA	337	gene	1
tRNA	338	gene	1
tRNA	339	amiRNA	1
tRNA	340	amiRNA	1
tRNA	341	amiRNA	1
tRNA	342	amiRNA	1
tRNA	343	amiRNA	1
tRNA	344	amiRNA	1
tRNA	345	amiRNA	1
tRNA	346	amiRNA	1
tRNA	347	amiRNA	1
tRNA	348	amiRNA	1
tRNA	349	amiRNA	1
tRNA	350	amiRNA	1
tRNA	351	amiRNA	1
tRNA	352	amiRNA	1
tRNA	353	amiRNA	1
tRNA	354	amiRNA	1
tRNA	355	amiRNA	1
tRNA	356	amiRNA	1
tRNA	357	amiRNA	1
tRNA	358	amiRNA	1
tRNA	359	amiRNA	1
tRNA	360	gene	1
tRNA	361	gene	1
tRNA	362	gene	1
tRNA	363	gene	1
tRNA	364	gene	1
tRNA	365	gene	1
tRNA	366	gene	1
tRNA	367	gene	1
tRNA	368	gene	1
tRNA	369	gene	1
tRNA	370	gene	1
tRNA	371	gene	1
tRNA	372	gene	1
tRNA	373	gene	1
tRNA	374	gene	1
tRNA	375	gene	1
tRNA	376	gene	1
tRNA	377	gene	1
tRNA	378	gene	1
tRNA	379	gene	1
tRNA	380	gene	1
tRNA	381	gene	1
tRNA	382	gene	1
tRNA	383	gene	1
tRNA	384	gene	1
tRNA	385	gene	1
tRNA	386	gene	1
tRNA	387	gene	1
tRNA	388	gene	1
tRNA	389	gene	1
tRNA	390	gene	1
tRNA	391	amiRNA*	1
tRNA	392	amiRNA*	1
tRNA	393	amiRNA*	1
tRNA	394	amiRNA*	1
tRNA	395	amiRNA*	1
tRNA	396	amiRNA*	1
tRNA	397	amiRNA*	1
tRNA	398	amiRNA*	1
tRNA	399	amiRNA*	1
tRNA	400	amiRNA*	1
tRNA	401	amiRNA*	1
tRNA	402	amiRNA*	1
tRNA	403	amiRNA*	1
tRNA	404	amiRNA*	1
tRNA	405	amiRNA*	1
tRNA	406	amiRNA*	1
tRNA	407	amiRNA*	1
tRNA	408	amiRNA*	1
tRNA	409	amiRNA*	1
tRNA	410	amiRNA*	1
tRNA	411	amiRNA*	1
tRNA	412	gene	1
tRNA	413	gene	1
tRNA	414	gene	1
tRNA	415	gene	1
tRNA	416	gene	1
tRNA	417	gene	1
tRNA	418	gene	1
tRNA	419	gene	1
tRNA	420	gene	1
tRNA	421	gene	1
tRNA	422	gene	1
tRNA	423	gene	1
tRNA	424	gene	1
tRNA	425	gene	1
tRNA	426	gene	1
tRNA	427	gene	1
tRNA	428	gene	1
tRNA	429	gene	1
tRNA	430	gene	1
tRNA	431	gene	1
tRNA	432	gene	1
tRNA	433	gene	1
tRNA	434	gene	1
tRNA	435	gene	1
tRNA	436	gene	1
tRNA	437	gene	1
tRNA	438	gene	1
tRNA	439	gene	1
tRNA	440	gene	1
tRNA	441	gene	1
tRNA	442	gene	1
tRNA	443	gene	1
tRNA	444	gene	1
tRNA	445	gene	1
tRNA	446	gene	1
tRNA	447	gene	1
tRNA	448	gene	1
tRNA	449	tRNA-Gly	1
tRNA	450	tRNA-Gly	1
tRNA	451	tRNA-Gly	1
tRNA	452	tRNA-Gly	1
tRNA	453	tRNA-Gly	1
tRNA	454	tRNA-Gly	1
tRNA	455	tRNA-Gly	1
tRNA	456	tRNA-Gly	1
tRNA	457	tRNA-Gly	1
tRNA	458	tRNA-Gly	1
tRNA	459	tRNA-Gly	1
tRNA	460	tRNA-Gly	1
tRNA	461	tRNA-Gly	1
tRNA	462	tRNA-Gly	1
tRNA	463	tRNA-Gly	1
tRNA	464	tRNA-Gly	1
tRNA	465	tRNA-Gly	1
tRNA	466	tRNA-Gly	1
tRNA	467	tRNA-Gly	1
tRNA	468	tRNA-Gly	1
tRNA	469	tRNA-Gly	1
tRNA	470	tRNA-Gly	1
tRNA	471	tRNA-Gly	1
tRNA	472	tRNA-Gly	1
tRNA	473	tRNA-Gly	1
tRNA	474	tRNA-Gly	1
tRNA	475	tRNA-Gly	1
tRNA	476	tRNA-Gly	1
tRNA	477	tRNA-Gly	1
tRNA	478	tRNA-Gly	1
tRNA	479	tRNA-Gly	1
tRNA	480	tRNA-Gly	1
tRNA	481	tRNA-Gly	1
tRNA	482	tRNA-Gly	1
tRNA	483	tRNA-Gly	1
tRNA	484	tRNA-Gly	1
tRNA	485	tRNA-Gly	1
tRNA	486	tRNA-Gly	1
tRNA	487	tRNA-Gly	1
tRNA	488	tRNA-Gly	1
tRNA	489	tRNA-Gly	1
tRNA	490	tRNA-Gly	1
tRNA	491	tRNA-Gly	1
tRNA	492	tRNA-Gly	1
tRNA	493	tRNA-Gly	1
tRNA	494	tRNA-Gly	1
tRNA	495	tRNA-Gly	1
tRNA	496	tRNA-Gly	1
tRNA	497	tRNA-Gly	1
tRNA	498	tRNA-Gly	1
tRNA	499	tRNA-Gly	1
tRNA	500	tRNA-Gly	1
tRNA	501	tRNA-Gly	1
tRNA	502	tRNA-Gly	1
tRNA	503	tRNA-Gly	1
tRNA	504	tRNA-Gly	1
tRNA	505	tRNA-Gly	1
tRNA	506	tRNA-Gly	1
tRNA	507	tRNA-Gly	1
tRNA	508	tRNA-Gly	1
tRNA	509	tRNA-Gly	1
tRNA	510	tRNA-Gly	1
tRNA	511	tRNA-Gly	1
tRNA	512	tRNA-Gly	1
tRNA	513	tRNA-Gly	1
tRNA	514	tRNA-Gly	1
tRNA	515	tRNA-Gly	1
tRNA	516	tRNA-Gly	1
tRNA	517	tRNA-Gly	1
tRNA	518	tRNA-Gly	1
tRNA	519	tRNA-Gly	1
tRNA	520	tRNA-Gly	1
tRNA	521	tRNA-Gly	1
tRNA	522	tRNA-Gly	1
tRNA	523	tRNA-Gly	1
tRNA	524	tRNA-Gly	1
tRNA	525	tRNA-Gly	1
tRNA	526	gene	1
tRNA	527	gene	1
tRNA	528	gene	1
tRNA	529	gene	1
tRNA	530	gene	1
tRNA	531	gene	1
tRNA	532	gene	1
tRNA	533	gene	1
tRNA	534	gene	1
tRNA	535	gene	1
tRNA	536	gene	1
tRNA	537	gene	1
tRNA	538	gene	1
tRNA	539	gene	1
tRNA	540	gene	1
tRNA	541	gene	1
tRNA	542	gene	1
tRNA	543	gene	1
tRNA	544	gene	1
tRNA	545	gene	1
tRNA	546	gene	1
tRNA	547	gene	1
tRNA	548	gene	1
tRNA	549	gene	1
tRNA	550	gene	1
tRNA	551	gene	1
tRNA	552	gene	1
tRNA	553	gene	1
tRNA	554	gene	1
tRNA	555	gene	1
tRNA	556	gene	1
tRNA	557	gene	1
tRNA	558	gene	1
tRNA	559	gene	1
tRNA	560	gene	1
tRNA	561	gene	1
tRNA	562	gene	1
tRNA	563	amiRNA	1
tRNA	564	amiRNA	1
tRNA	565	amiRNA	1
tRNA	566	amiRNA	1
tRNA	567	amiRNA	1
tRNA	568	amiRNA	1
tRNA	569	amiRNA	1
tRNA	570	amiRNA	1
tRNA	571	amiRNA	1
tRNA	572	amiRNA	1
tRNA	573	amiRNA	1
tRNA	574	amiRNA	1
tRNA	575	amiRNA	1
tRNA	576	amiRNA	1
tRNA	577	amiRNA	1
tRNA	578	amiRNA	1
tRNA	579	amiRNA	1
tRNA	580	amiRNA	1
tRNA	581	amiRNA	1
tRNA	582	amiRNA	1
tRNA	583	amiRNA	1
tRNA	584	gene	1
tRNA	585	gene	1
tRNA	586	gene	1
tRNA	587	gene	1
tRNA	588	gene	1
tRNA	589	gene	1
tRNA	590	gene	1
tRNA	591	gene	1
tRNA	592	gene	1
tRNA	593	gene	1
tRNA	594	gene	1
tRNA	595	gene	1
tRNA	596	gene	1
tRNA	597	gene	1
tRNA	598	gene	1
tRNA	599	gene	1
tRNA	600	gene	1
tRNA	601	gene	1
tRNA	602	gene	1
tRNA	603	gene	1
tRNA	604	gene	1
tRNA	605	gene	1
tRNA	606	gene	1
tRNA	607	gene	1
tRNA	608	gene	1
tRNA	609	gene	1
tRNA	610	gene	1
tRNA	611	gene	1
tRNA	612	gene	1
tRNA	613	gene	1
tRNA	614	gene	1
tRNA	615	amiRNA*	1
tRNA	616	amiRNA*	1
tRNA	617	amiRNA*	1
tRNA	618	amiRNA*	1
tRNA	619	amiRNA*	1
tRNA	620	amiRNA*	1
tRNA	621	amiRNA*	1
tRNA	622	amiRNA*	1
tRNA	623	amiRNA*	1
tRNA	624	amiRNA*	1
tRNA	625	amiRNA*	1
tRNA	626	amiRNA*	1
tRNA	627	amiRNA*	1
tRNA	628	amiRNA*	1
tRNA	629	amiRNA*	1
tRNA	630	amiRNA*	1
tRNA	631	amiRNA*	1
tRNA	632	amiRNA*	1
tRNA	633	amiRNA*	1
tRNA	634	amiRNA*	1
tRNA	635	amiRNA*	1
tRNA	636	gene	1
tRNA	637	gene	1
tRNA	638	gene	1
tRNA	639	gene	1
tRNA	640	gene	1
tRNA	641	gene	1
tRNA	642	gene	1
tRNA	643	gene	1
tRNA	644	gene	1
tRNA	645	gene	1
tRNA	646	gene	1
tRNA	647	gene	1
tRNA	648	gene	1
tRNA	649	gene	1
tRNA	650	gene	1
tRNA	651	gene	1
tRNA	652	gene	1
tRNA	653	gene	1
tRNA	654	gene	1
tRNA	655	gene	1
tRNA	656	gene	1
tRNA	657	gene	1
tRNA	658	gene	1
tRNA	659	gene	1
tRNA	660	gene	1
tRNA	661	gene	1
tRNA	662	gene	1
tRNA	663	gene	1
tRNA	664	gene	1
tRNA	665	gene	1
tRNA	666	gene	1
tRNA	667	gene	1
tRNA	668	gene	1
tRNA	669	gene	1
tRNA	670	gene	1
tRNA	671	gene	1
tRNA	672	gene	1
