## Supplemental Tables, Code, and Data for "Expression and processing of polycistronic artificial microRNAs and *trans*-acting siRNAs in *Solanum lycopersicum* and *Nicotiana benthamiana*": gene_pamiR3.tsv

Chromosome	Position	Type	RPM
171	1	gene	1
171	2	gene	1
171	3	gene	1
171	4	gene	1
171	5	gene	1
171	6	gene	1
171	7	gene	1
171	8	gene	1
171	9	gene	1
171	10	gene	1
171	11	gene	1
171	12	gene	1
171	13	gene	1
171	14	gene	1
171	15	gene	1
171	16	gene	1
171	17	gene	1
171	18	gene	1
171	19	gene	1
171	20	gene	1
171	21	gene	1
171	22	gene	1
171	23	gene	1
171	24	gene	1
171	25	gene	1
171	26	gene	1
171	27	gene	1
171	28	gene	1
171	29	gene	1
171	30	gene	1
171	31	gene	1
171	32	gene	1
171	33	gene	1
171	34	amiRNA*	1
171	35	amiRNA*	1
171	36	amiRNA*	1
171	37	amiRNA*	1
171	38	amiRNA*	1
171	39	amiRNA*	1
171	40	amiRNA*	1
171	41	amiRNA*	1
171	42	amiRNA*	1
171	43	amiRNA*	1
171	44	amiRNA*	1
171	45	amiRNA*	1
171	46	amiRNA*	1
171	47	amiRNA*	1
171	48	amiRNA*	1
171	49	amiRNA*	1
171	50	amiRNA*	1
171	51	amiRNA*	1
171	52	amiRNA*	1
171	53	amiRNA*	1
171	54	amiRNA*	1
171	55	gene	1
171	56	gene	1
171	57	gene	1
171	58	gene	1
171	59	gene	1
171	60	gene	1
171	61	gene	1
171	62	gene	1
171	63	gene	1
171	64	gene	1
171	65	gene	1
171	66	gene	1
171	67	gene	1
171	68	gene	1
171	69	gene	1
171	70	gene	1
171	71	gene	1
171	72	gene	1
171	73	gene	1
171	74	gene	1
171	75	gene	1
171	76	gene	1
171	77	gene	1
171	78	gene	1
171	79	gene	1
171	80	gene	1
171	81	gene	1
171	82	gene	1
171	83	gene	1
171	84	gene	1
171	85	gene	1
171	86	gene	1
171	87	gene	1
171	88	gene	1
171	89	amiRNA	1
171	90	amiRNA	1
171	91	amiRNA	1
171	92	amiRNA	1
171	93	amiRNA	1
171	94	amiRNA	1
171	95	amiRNA	1
171	96	amiRNA	1
171	97	amiRNA	1
171	98	amiRNA	1
171	99	amiRNA	1
171	100	amiRNA	1
171	101	amiRNA	1
171	102	amiRNA	1
171	103	amiRNA	1
171	104	amiRNA	1
171	105	amiRNA	1
171	106	amiRNA	1
171	107	amiRNA	1
171	108	amiRNA	1
171	109	amiRNA	1
171	110	gene	1
171	111	gene	1
171	112	gene	1
171	113	gene	1
171	114	gene	1
171	115	gene	1
171	116	gene	1
171	117	gene	1
171	118	gene	1
171	119	gene	1
171	120	gene	1
171	121	gene	1
171	122	gene	1
171	123	gene	1
171	124	gene	1
171	125	gene	1
171	126	gene	1
171	127	gene	1
171	128	gene	1
171	129	gene	1
171	130	gene	1
171	131	gene	1
171	132	gene	1
171	133	gene	1
171	134	gene	1
171	135	gene	1
171	136	gene	1
171	137	gene	1
171	138	gene	1
171	139	gene	1
171	140	gene	1
171	141	gene	1
171	142	gene	1
171	143	gene	1
171	144	gene	1
171	145	gene	1
171	146	gene	1
171	147	gene	1
171	148	gene	1
171	149	gene	1
171	150	gene	1
171	151	gene	1
171	152	gene	1
171	153	gene	1
171	154	gene	1
171	155	gene	1
171	156	gene	1
171	157	gene	1
171	158	gene	1
171	159	gene	1
171	160	gene	1
171	161	gene	1
171	162	gene	1
171	163	gene	1
171	164	gene	1
171	165	gene	1
171	166	gene	1
171	167	gene	1
171	168	gene	1
171	169	gene	1
171	170	gene	1
171	171	gene	1
171	172	amiRNA*	1
171	173	amiRNA*	1
171	174	amiRNA*	1
171	175	amiRNA*	1
171	176	amiRNA*	1
171	177	amiRNA*	1
171	178	amiRNA*	1
171	179	amiRNA*	1
171	180	amiRNA*	1
171	181	amiRNA*	1
171	182	amiRNA*	1
171	183	amiRNA*	1
171	184	amiRNA*	1
171	185	amiRNA*	1
171	186	amiRNA*	1
171	187	amiRNA*	1
171	188	amiRNA*	1
171	189	amiRNA*	1
171	190	amiRNA*	1
171	191	amiRNA*	1
171	192	amiRNA*	1
171	193	gene	1
171	194	gene	1
171	195	gene	1
171	196	gene	1
171	197	gene	1
171	198	gene	1
171	199	gene	1
171	200	gene	1
171	201	gene	1
171	202	gene	1
171	203	gene	1
171	204	gene	1
171	205	gene	1
171	206	gene	1
171	207	gene	1
171	208	gene	1
171	209	gene	1
171	210	gene	1
171	211	gene	1
171	212	gene	1
171	213	gene	1
171	214	gene	1
171	215	gene	1
171	216	gene	1
171	217	gene	1
171	218	gene	1
171	219	gene	1
171	220	gene	1
171	221	gene	1
171	222	gene	1
171	223	gene	1
171	224	gene	1
171	225	gene	1
171	226	gene	1
171	227	amiRNA	1
171	228	amiRNA	1
171	229	amiRNA	1
171	230	amiRNA	1
171	231	amiRNA	1
171	232	amiRNA	1
171	233	amiRNA	1
171	234	amiRNA	1
171	235	amiRNA	1
171	236	amiRNA	1
171	237	amiRNA	1
171	238	amiRNA	1
171	239	amiRNA	1
171	240	amiRNA	1
171	241	amiRNA	1
171	242	amiRNA	1
171	243	amiRNA	1
171	244	amiRNA	1
171	245	amiRNA	1
171	246	amiRNA	1
171	247	amiRNA	1
171	248	gene	1
171	249	gene	1
171	250	gene	1
171	251	gene	1
171	252	gene	1
171	253	gene	1
171	254	gene	1
171	255	gene	1
171	256	gene	1
171	257	gene	1
171	258	gene	1
171	259	gene	1
171	260	gene	1
171	261	gene	1
171	262	gene	1
171	263	gene	1
171	264	gene	1
171	265	gene	1
171	266	gene	1
171	267	gene	1
171	268	gene	1
171	269	gene	1
171	270	gene	1
171	271	gene	1
171	272	gene	1
171	273	gene	1
171	274	gene	1
171	275	gene	1
171	276	gene	1
171	277	gene	1
171	278	gene	1
171	279	gene	1
171	280	gene	1
171	281	gene	1
171	282	gene	1
171	283	gene	1
171	284	gene	1
171	285	gene	1
171	286	gene	1
171	287	gene	1
171	288	gene	1
171	289	gene	1
171	290	gene	1
171	291	gene	1
171	292	gene	1
171	293	gene	1
171	294	gene	1
171	295	gene	1
171	296	gene	1
171	297	gene	1
171	298	gene	1
171	299	gene	1
171	300	gene	1
171	301	gene	1
171	302	gene	1
171	303	gene	1
171	304	gene	1
171	305	gene	1
171	306	gene	1
171	307	gene	1
171	308	gene	1
171	309	gene	1
171	310	amiRNA*	1
171	311	amiRNA*	1
171	312	amiRNA*	1
171	313	amiRNA*	1
171	314	amiRNA*	1
171	315	amiRNA*	1
171	316	amiRNA*	1
171	317	amiRNA*	1
171	318	amiRNA*	1
171	319	amiRNA*	1
171	320	amiRNA*	1
171	321	amiRNA*	1
171	322	amiRNA*	1
171	323	amiRNA*	1
171	324	amiRNA*	1
171	325	amiRNA*	1
171	326	amiRNA*	1
171	327	amiRNA*	1
171	328	amiRNA*	1
171	329	amiRNA*	1
171	330	amiRNA*	1
171	331	gene	1
171	332	gene	1
171	333	gene	1
171	334	gene	1
171	335	gene	1
171	336	gene	1
171	337	gene	1
171	338	gene	1
171	339	gene	1
171	340	gene	1
171	341	gene	1
171	342	gene	1
171	343	gene	1
171	344	gene	1
171	345	gene	1
171	346	gene	1
171	347	gene	1
171	348	gene	1
171	349	gene	1
171	350	gene	1
171	351	gene	1
171	352	gene	1
171	353	gene	1
171	354	gene	1
171	355	gene	1
171	356	gene	1
171	357	gene	1
171	358	gene	1
171	359	gene	1
171	360	gene	1
171	361	gene	1
171	362	gene	1
171	363	gene	1
171	364	gene	1
171	365	amiRNA	1
171	366	amiRNA	1
171	367	amiRNA	1
171	368	amiRNA	1
171	369	amiRNA	1
171	370	amiRNA	1
171	371	amiRNA	1
171	372	amiRNA	1
171	373	amiRNA	1
171	374	amiRNA	1
171	375	amiRNA	1
171	376	amiRNA	1
171	377	amiRNA	1
171	378	amiRNA	1
171	379	amiRNA	1
171	380	amiRNA	1
171	381	amiRNA	1
171	382	amiRNA	1
171	383	amiRNA	1
171	384	amiRNA	1
171	385	amiRNA	1
171	386	gene	1
171	387	gene	1
171	388	gene	1
171	389	gene	1
171	390	gene	1
171	391	gene	1
171	392	gene	1
171	393	gene	1
171	394	gene	1
171	395	gene	1
171	396	gene	1
171	397	gene	1
171	398	gene	1
171	399	gene	1
171	400	gene	1
171	401	gene	1
171	402	gene	1
171	403	gene	1
171	404	gene	1
171	405	gene	1
171	406	gene	1
171	407	gene	1
171	408	gene	1
171	409	gene	1
171	410	gene	1
171	411	gene	1
171	412	gene	1
171	413	gene	1
171	414	gene	1
