## Supplemental Tables, Code, and Data for "Expression and processing of polycistronic artificial microRNAs and *trans*-acting siRNAs in *Solanum lycopersicum* and *Nicotiana benthamiana*": gene_pamiR4.tsv

Chromosome	Position	Type	RPM
395	1	gene	1
395	2	gene	1
395	3	gene	1
395	4	gene	1
395	5	gene	1
395	6	gene	1
395	7	gene	1
395	8	gene	1
395	9	gene	1
395	10	gene	1
395	11	gene	1
395	12	gene	1
395	13	gene	1
395	14	gene	1
395	15	gene	1
395	16	gene	1
395	17	gene	1
395	18	gene	1
395	19	gene	1
395	20	gene	1
395	21	gene	1
395	22	gene	1
395	23	gene	1
395	24	gene	1
395	25	gene	1
395	26	gene	1
395	27	gene	1
395	28	gene	1
395	29	gene	1
395	30	gene	1
395	31	gene	1
395	32	gene	1
395	33	amiRNA*	1
395	34	amiRNA*	1
395	35	amiRNA*	1
395	36	amiRNA*	1
395	37	amiRNA*	1
395	38	amiRNA*	1
395	39	amiRNA*	1
395	40	amiRNA*	1
395	41	amiRNA*	1
395	42	amiRNA*	1
395	43	amiRNA*	1
395	44	amiRNA*	1
395	45	amiRNA*	1
395	46	amiRNA*	1
395	47	amiRNA*	1
395	48	amiRNA*	1
395	49	amiRNA*	1
395	50	amiRNA*	1
395	51	amiRNA*	1
395	52	amiRNA*	1
395	53	amiRNA*	1
395	54	amiRNA*	1
395	55	amiRNA*	1
395	56	gene	1
395	57	gene	1
395	58	gene	1
395	59	gene	1
395	60	gene	1
395	61	gene	1
395	62	gene	1
395	63	gene	1
395	64	gene	1
395	65	gene	1
395	66	gene	1
395	67	gene	1
395	68	gene	1
395	69	gene	1
395	70	gene	1
395	71	gene	1
395	72	gene	1
395	73	gene	1
395	74	gene	1
395	75	gene	1
395	76	gene	1
395	77	gene	1
395	78	gene	1
395	79	gene	1
395	80	gene	1
395	81	gene	1
395	82	gene	1
395	83	gene	1
395	84	gene	1
395	85	gene	1
395	86	gene	1
395	87	gene	1
395	88	gene	1
395	89	gene	1
395	90	gene	1
395	91	gene	1
395	92	gene	1
395	93	gene	1
395	94	gene	1
395	95	gene	1
395	96	gene	1
395	97	gene	1
395	98	gene	1
395	99	gene	1
395	100	gene	1
395	101	gene	1
395	102	gene	1
395	103	gene	1
395	104	gene	1
395	105	gene	1
395	106	gene	1
395	107	gene	1
395	108	gene	1
395	109	gene	1
395	110	gene	1
395	111	gene	1
395	112	gene	1
395	113	gene	1
395	114	gene	1
395	115	gene	1
395	116	gene	1
395	117	gene	1
395	118	gene	1
395	119	gene	1
395	120	gene	1
395	121	gene	1
395	122	gene	1
395	123	gene	1
395	124	gene	1
395	125	gene	1
395	126	gene	1
395	127	gene	1
395	128	gene	1
395	129	gene	1
395	130	gene	1
395	131	gene	1
395	132	amiRNA	1
395	133	amiRNA	1
395	134	amiRNA	1
395	135	amiRNA	1
395	136	amiRNA	1
395	137	amiRNA	1
395	138	amiRNA	1
395	139	amiRNA	1
395	140	amiRNA	1
395	141	amiRNA	1
395	142	amiRNA	1
395	143	amiRNA	1
395	144	amiRNA	1
395	145	amiRNA	1
395	146	amiRNA	1
395	147	amiRNA	1
395	148	amiRNA	1
395	149	amiRNA	1
395	150	amiRNA	1
395	151	amiRNA	1
395	152	amiRNA	1
395	153	gene	1
395	154	gene	1
395	155	gene	1
395	156	gene	1
395	157	gene	1
395	158	gene	1
395	159	gene	1
395	160	gene	1
395	161	gene	1
395	162	gene	1
395	163	gene	1
395	164	gene	1
395	165	gene	1
395	166	gene	1
395	167	gene	1
395	168	gene	1
395	169	gene	1
395	170	gene	1
395	171	gene	1
395	172	gene	1
395	173	gene	1
395	174	gene	1
395	175	gene	1
395	176	gene	1
395	177	gene	1
395	178	gene	1
395	179	gene	1
395	180	gene	1
395	181	gene	1
395	182	gene	1
395	183	gene	1
395	184	gene	1
395	185	gene	1
395	186	gene	1
395	187	gene	1
395	188	gene	1
395	189	gene	1
395	190	gene	1
395	191	gene	1
395	192	gene	1
395	193	gene	1
395	194	gene	1
395	195	gene	1
395	196	gene	1
395	197	gene	1
395	198	gene	1
395	199	gene	1
395	200	gene	1
395	201	gene	1
395	202	gene	1
395	203	gene	1
395	204	gene	1
395	205	gene	1
395	206	gene	1
395	207	gene	1
395	208	gene	1
395	209	gene	1
395	210	gene	1
395	211	gene	1
395	212	gene	1
395	213	gene	1
395	214	gene	1
395	215	gene	1
395	216	gene	1
395	217	gene	1
395	218	gene	1
395	219	gene	1
395	220	gene	1
395	221	gene	1
395	222	gene	1
395	223	gene	1
395	224	gene	1
395	225	gene	1
395	226	gene	1
395	227	gene	1
395	228	gene	1
395	229	gene	1
395	230	gene	1
395	231	gene	1
395	232	gene	1
395	233	gene	1
395	234	gene	1
395	235	gene	1
395	236	gene	1
395	237	gene	1
395	238	gene	1
395	239	gene	1
395	240	gene	1
395	241	gene	1
395	242	gene	1
395	243	gene	1
395	244	gene	1
395	245	gene	1
395	246	gene	1
395	247	gene	1
395	248	gene	1
395	249	amiRNA*	1
395	250	amiRNA*	1
395	251	amiRNA*	1
395	252	amiRNA*	1
395	253	amiRNA*	1
395	254	amiRNA*	1
395	255	amiRNA*	1
395	256	amiRNA*	1
395	257	amiRNA*	1
395	258	amiRNA*	1
395	259	amiRNA*	1
395	260	amiRNA*	1
395	261	amiRNA*	1
395	262	amiRNA*	1
395	263	amiRNA*	1
395	264	amiRNA*	1
395	265	amiRNA*	1
395	266	amiRNA*	1
395	267	amiRNA*	1
395	268	amiRNA*	1
395	269	amiRNA*	1
395	270	amiRNA*	1
395	271	gene	1
395	272	gene	1
395	273	gene	1
395	274	gene	1
395	275	gene	1
395	276	gene	1
395	277	gene	1
395	278	gene	1
395	279	gene	1
395	280	gene	1
395	281	gene	1
395	282	gene	1
395	283	gene	1
395	284	gene	1
395	285	gene	1
395	286	gene	1
395	287	gene	1
395	288	gene	1
395	289	gene	1
395	290	gene	1
395	291	gene	1
395	292	amiRNA	1
395	293	amiRNA	1
395	294	amiRNA	1
395	295	amiRNA	1
395	296	amiRNA	1
395	297	amiRNA	1
395	298	amiRNA	1
395	299	amiRNA	1
395	300	amiRNA	1
395	301	amiRNA	1
395	302	amiRNA	1
395	303	amiRNA	1
395	304	amiRNA	1
395	305	amiRNA	1
395	306	amiRNA	1
395	307	amiRNA	1
395	308	amiRNA	1
395	309	amiRNA	1
395	310	amiRNA	1
395	311	amiRNA	1
395	312	amiRNA	1
395	313	gene	1
395	314	gene	1
395	315	gene	1
395	316	gene	1
395	317	gene	1
395	318	gene	1
395	319	gene	1
395	320	gene	1
395	321	gene	1
395	322	gene	1
395	323	gene	1
395	324	gene	1
395	325	gene	1
395	326	gene	1
395	327	gene	1
395	328	gene	1
395	329	gene	1
395	330	gene	1
395	331	gene	1
395	332	gene	1
395	333	gene	1
395	334	gene	1
395	335	gene	1
395	336	gene	1
395	337	gene	1
395	338	gene	1
395	339	gene	1
395	340	gene	1
395	341	gene	1
395	342	gene	1
395	343	gene	1
395	344	gene	1
395	345	gene	1
395	346	gene	1
395	347	gene	1
395	348	gene	1
395	349	gene	1
395	350	gene	1
395	351	gene	1
395	352	gene	1
395	353	gene	1
395	354	gene	1
395	355	gene	1
395	356	gene	1
395	357	gene	1
395	358	gene	1
395	359	gene	1
395	360	gene	1
395	361	gene	1
395	362	gene	1
395	363	gene	1
395	364	gene	1
395	365	gene	1
395	366	gene	1
395	367	gene	1
395	368	gene	1
395	369	gene	1
395	370	gene	1
395	371	gene	1
395	372	gene	1
395	373	gene	1
395	374	gene	1
395	375	gene	1
395	376	gene	1
395	377	gene	1
395	378	gene	1
395	379	gene	1
395	380	gene	1
395	381	gene	1
395	382	gene	1
395	383	gene	1
395	384	gene	1
395	385	gene	1
395	386	gene	1
395	387	amiRNA*	1
395	388	amiRNA*	1
395	389	amiRNA*	1
395	390	amiRNA*	1
395	391	amiRNA*	1
395	392	amiRNA*	1
395	393	amiRNA*	1
395	394	amiRNA*	1
395	395	amiRNA*	1
395	396	amiRNA*	1
395	397	amiRNA*	1
395	398	amiRNA*	1
395	399	amiRNA*	1
395	400	amiRNA*	1
395	401	amiRNA*	1
395	402	amiRNA*	1
395	403	amiRNA*	1
395	404	amiRNA*	1
395	405	amiRNA*	1
395	406	amiRNA*	1
395	407	amiRNA*	1
395	408	amiRNA*	1
395	409	gene	1
395	410	gene	1
395	411	gene	1
395	412	gene	1
395	413	gene	1
395	414	gene	1
395	415	gene	1
395	416	gene	1
395	417	gene	1
395	418	gene	1
395	419	gene	1
395	420	gene	1
395	421	gene	1
395	422	gene	1
395	423	gene	1
395	424	gene	1
395	425	gene	1
395	426	gene	1
395	427	gene	1
395	428	gene	1
395	429	gene	1
395	430	gene	1
395	431	gene	1
395	432	gene	1
395	433	amiRNA	1
395	434	amiRNA	1
395	435	amiRNA	1
395	436	amiRNA	1
395	437	amiRNA	1
395	438	amiRNA	1
395	439	amiRNA	1
395	440	amiRNA	1
395	441	amiRNA	1
395	442	amiRNA	1
395	443	amiRNA	1
395	444	amiRNA	1
395	445	amiRNA	1
395	446	amiRNA	1
395	447	amiRNA	1
395	448	amiRNA	1
395	449	amiRNA	1
395	450	amiRNA	1
395	451	amiRNA	1
395	452	amiRNA	1
395	453	amiRNA	1
395	454	gene	1
395	455	gene	1
395	456	gene	1
395	457	gene	1
395	458	gene	1
395	459	gene	1
395	460	gene	1
395	461	gene	1
395	462	gene	1
395	463	gene	1
395	464	gene	1
395	465	gene	1
395	466	gene	1
395	467	gene	1
395	468	gene	1
395	469	gene	1
395	470	gene	1
395	471	gene	1
395	472	gene	1
395	473	gene	1
395	474	gene	1
395	475	gene	1
395	476	gene	1
395	477	gene	1
395	478	gene	1
395	479	gene	1
395	480	gene	1
395	481	gene	1
395	482	gene	1
395	483	gene	1
395	484	gene	1
395	485	gene	1
395	486	gene	1
395	487	gene	1
395	488	gene	1
395	489	gene	1
395	490	gene	1
395	491	gene	1
395	492	gene	1
395	493	gene	1
395	494	gene	1
395	495	gene	1
395	496	gene	1
395	497	gene	1
395	498	gene	1
395	499	gene	1
395	500	gene	1
395	501	gene	1
395	502	gene	1
395	503	gene	1
395	504	gene	1
395	505	gene	1
395	506	gene	1
395	507	gene	1
395	508	gene	1
395	509	gene	1
395	510	gene	1
395	511	gene	1
395	512	gene	1
395	513	gene	1
395	514	gene	1
395	515	gene	1
395	516	gene	1
395	517	gene	1
395	518	gene	1
395	519	gene	1
395	520	gene	1
395	521	gene	1
395	522	gene	1
395	523	gene	1
395	524	gene	1
395	525	gene	1
395	526	amiRNA*	1
395	527	amiRNA*	1
395	528	amiRNA*	1
395	529	amiRNA*	1
395	530	amiRNA*	1
395	531	amiRNA*	1
395	532	amiRNA*	1
395	533	amiRNA*	1
395	534	amiRNA*	1
395	535	amiRNA*	1
395	536	amiRNA*	1
395	537	amiRNA*	1
395	538	amiRNA*	1
395	539	amiRNA*	1
395	540	amiRNA*	1
395	541	amiRNA*	1
395	542	amiRNA*	1
395	543	amiRNA*	1
395	544	amiRNA*	1
395	545	amiRNA*	1
395	546	amiRNA*	1
395	547	amiRNA*	1
395	548	gene	1
395	549	gene	1
395	550	gene	1
395	551	gene	1
395	552	gene	1
395	553	gene	1
395	554	gene	1
395	555	gene	1
395	556	gene	1
395	557	gene	1
395	558	gene	1
395	559	gene	1
395	560	gene	1
395	561	gene	1
395	562	gene	1
395	563	gene	1
395	564	gene	1
395	565	gene	1
395	566	gene	1
395	567	gene	1
395	568	gene	1
395	569	gene	1
395	570	gene	1
395	571	amiRNA	1
395	572	amiRNA	1
395	573	amiRNA	1
395	574	amiRNA	1
395	575	amiRNA	1
395	576	amiRNA	1
395	577	amiRNA	1
395	578	amiRNA	1
395	579	amiRNA	1
395	580	amiRNA	1
395	581	amiRNA	1
395	582	amiRNA	1
395	583	amiRNA	1
395	584	amiRNA	1
395	585	amiRNA	1
395	586	amiRNA	1
395	587	amiRNA	1
395	588	amiRNA	1
395	589	amiRNA	1
395	590	amiRNA	1
395	591	amiRNA	1
395	592	gene	1
395	593	gene	1
395	594	gene	1
395	595	gene	1
395	596	gene	1
395	597	gene	1
395	598	gene	1
395	599	gene	1
395	600	gene	1
395	601	gene	1
395	602	gene	1
395	603	gene	1
395	604	gene	1
395	605	gene	1
395	606	gene	1
395	607	gene	1
395	608	gene	1
395	609	gene	1
395	610	gene	1
395	611	gene	1
395	612	gene	1
395	613	gene	1
395	614	gene	1
395	615	gene	1
395	616	gene	1
395	617	gene	1
395	618	gene	1
395	619	gene	1
395	620	gene	1
395	621	gene	1
395	622	gene	1
395	623	gene	1
395	624	gene	1
395	625	gene	1
395	626	gene	1
395	627	gene	1
395	628	gene	1
395	629	gene	1
395	630	gene	1
395	631	gene	1
395	632	gene	1
395	633	gene	1
395	634	gene	1
395	635	gene	1
395	636	gene	1
395	637	gene	1
395	638	gene	1
395	639	gene	1
395	640	gene	1
395	641	gene	1
395	642	gene	1
395	643	gene	1
395	644	gene	1
395	645	gene	1
395	646	gene	1
395	647	gene	1
395	648	gene	1
395	649	gene	1
395	650	gene	1
395	651	gene	1
395	652	gene	1
395	653	gene	1
395	654	gene	1
395	655	gene	1
395	656	gene	1
395	657	gene	1
395	658	gene	1
395	659	gene	1
395	660	gene	1
395	661	gene	1
395	662	gene	1
395	663	gene	1
395	664	gene	1
395	665	gene	1
395	666	gene	1
395	667	gene	1
395	668	gene	1
395	669	amiRNA*	1
395	670	amiRNA*	1
395	671	amiRNA*	1
395	672	amiRNA*	1
395	673	amiRNA*	1
395	674	amiRNA*	1
395	675	amiRNA*	1
395	676	amiRNA*	1
395	677	amiRNA*	1
395	678	amiRNA*	1
395	679	amiRNA*	1
395	680	amiRNA*	1
395	681	amiRNA*	1
395	682	amiRNA*	1
395	683	amiRNA*	1
395	684	amiRNA*	1
395	685	amiRNA*	1
395	686	amiRNA*	1
395	687	amiRNA*	1
395	688	amiRNA*	1
395	689	amiRNA*	1
395	690	amiRNA*	1
395	691	gene	1
395	692	gene	1
395	693	gene	1
395	694	gene	1
395	695	gene	1
395	696	gene	1
395	697	gene	1
395	698	gene	1
395	699	gene	1
395	700	gene	1
395	701	gene	1
395	702	gene	1
395	703	gene	1
395	704	gene	1
395	705	gene	1
395	706	gene	1
395	707	gene	1
395	708	gene	1
395	709	gene	1
395	710	gene	1
395	711	gene	1
395	712	gene	1
395	713	gene	1
395	714	amiRNA	1
395	715	amiRNA	1
395	716	amiRNA	1
395	717	amiRNA	1
395	718	amiRNA	1
395	719	amiRNA	1
395	720	amiRNA	1
395	721	amiRNA	1
395	722	amiRNA	1
395	723	amiRNA	1
395	724	amiRNA	1
395	725	amiRNA	1
395	726	amiRNA	1
395	727	amiRNA	1
395	728	amiRNA	1
395	729	amiRNA	1
395	730	amiRNA	1
395	731	amiRNA	1
395	732	amiRNA	1
395	733	amiRNA	1
395	734	amiRNA	1
395	735	gene	1
395	736	gene	1
395	737	gene	1
395	738	gene	1
395	739	gene	1
395	740	gene	1
395	741	gene	1
395	742	gene	1
395	743	gene	1
395	744	gene	1
395	745	gene	1
395	746	gene	1
395	747	gene	1
395	748	gene	1
395	749	gene	1
395	750	gene	1
395	751	gene	1
395	752	gene	1
395	753	gene	1
395	754	gene	1
395	755	gene	1
395	756	gene	1
395	757	gene	1
395	758	gene	1
395	759	gene	1
395	760	gene	1
395	761	gene	1
395	762	gene	1
395	763	gene	1
395	764	gene	1
