## Supplemental Tables, Code, and Data for "Expression and processing of polycistronic artificial microRNAs and *trans*-acting siRNAs in *Solanum lycopersicum* and *Nicotiana benthamiana*": stemloopPCR_correlation.txt

Sample	PCR	Seq	Species	Gene
amiRA1	-10.71088791	8.17	tomato	single
amiRA1	-10.22736549	8.13	tomato	single
amiRA1	-10.0078392	8.56	tomato	single
amiRA3	-12.61016655	8.21	tomato	single
amiRA3	-12.25465584	7.72	tomato	single
amiRA3	-11.34213638	8.21	tomato	single
amiRA4	-11.40446663	7.9	tomato	single
amiRA4	-10.82737541	8.37	tomato	single
amiRA4	-11.30163956	8.51	tomato	single
amiRB1	-12.31953812	2.57	tomato	single
amiRB1	-12.62958717	2.42	tomato	single
amiRB1	-12.45256424	3.05	tomato	single
amiRB5	-8.02602005	9.66	tomato	single
amiRB5	-8.65161705	9.36	tomato	single
amiRB5	-8.04766655	9.63	tomato	single
amiRC4	-8.32468605	1.78	tomato	single
amiRC4	-8.031579971	3.02	tomato	single
amiRC4	-8.333068848	2.25	tomato	single
amiRC5	-6.836385727	6.01	tomato	single
amiRC5	-6.881402969	5.65	tomato	single
amiRC5	-6.363355637	5.99	tomato	single
amiRE1	-11.84010124	4.87	tomato	single
amiRE1	-12.54516983	4.59	tomato	single
amiRE1	-12.75022316	4.83	tomato	single
amiRA1	-14.37577248	3.32	tomato	paMIR1
amiRA1	-15.06007576	3.64	tomato	paMIR1
amiRA1	-15.08871078	3.36	tomato	paMIR1
amiRA1	-15.65919495	6.62	tomato	paMIR3
amiRA1	-16.05814552	6.15	tomato	paMIR3
amiRA1	-15.6917038	6.38	tomato	paMIR3
amiRA4	-14.81916428	3.87	tomato	paMIR3
amiRA4	-16.00641823	3.3	tomato	paMIR3
amiRA4	-15.02124786	3.79	tomato	paMIR3
amiRA1	-12.99317932	5.11	tomato	paMIR2
amiRA1	-12.98357773	6.2	tomato	paMIR2
amiRA1	-11.55427551	6.39	tomato	paMIR2
amiRA4	-14.86377335	4.53	tomato	paMIR2
amiRA4	-14.85588455	4.35	tomato	paMIR2
amiRA4	-13.49065781	5.07	tomato	paMIR2
amiRB1	-14.42065811	0.92	tomato	paMIR2
amiRB1	-14.49365616	-0.04	tomato	paMIR2
amiRB1	-13.86964417	1.7	tomato	paMIR2
amiRA1	-13.13944244	5.09	tomato	paMIR4
amiRA1	-13.03009605	4.93	tomato	paMIR4
amiRA1	-12.47085571	5.33	tomato	paMIR4
amiRA4	-13.99510193	5.28	tomato	paMIR4
amiRA4	-14.09886932	5.45	tomato	paMIR4
amiRA4	-13.52902603	5.19	tomato	paMIR4
amiRB5	-11.79901314	7.12	tomato	paMIR4
amiRB5	-11.77789116	6.81	tomato	paMIR4
amiRB5	-11.14043617	7.03	tomato	paMIR4
amiRC4	-12.02058983	1.18	tomato	paMIR4
amiRC4	-11.79384232	0.93	tomato	paMIR4
amiRC4	-11.33720207	1.08	tomato	paMIR4
amiRA1	-4.001197815	12.28	Nbenthamiana	single
amiRA1	-5.479496002	11.29	Nbenthamiana	single
amiRA1	-3.678136826	12.11	Nbenthamiana	single
amiRA3	-6.176490784	11.32	Nbenthamiana	single
amiRA3	-5.452674866	12.37	Nbenthamiana	single
amiRA4	-7.576129913	11.12	Nbenthamiana	single
amiRA4	-4.807308197	12.6	Nbenthamiana	single
amiRA4	-4.951028824	13.46	Nbenthamiana	single
amiRB1	-8.023544312	5.38	Nbenthamiana	single
amiRB1	-6.797477722	6.85	Nbenthamiana	single
amiRB1	-6.468324661	7.31	Nbenthamiana	single
amiRB5	-3.495187759	12.68	Nbenthamiana	single
amiRB5	-4.295171738	12.61	Nbenthamiana	single
amiRB5	-3.328367233	12.64	Nbenthamiana	single
amiRC4	-4.007314682	4.3	Nbenthamiana	single
amiRC4	-3.551063538	4.91	Nbenthamiana	single
amiRC4	-1.706382751	5.91	Nbenthamiana	single
amiRC5	-1.87231636	9.93	Nbenthamiana	single
amiRC5	-1.943529129	9.98	Nbenthamiana	single
amiRC5	-1.127336502	9.87	Nbenthamiana	single
amiRE1	-7.860813141	8.67	Nbenthamiana	single
amiRE1	-8.256134033	8.36	Nbenthamiana	single
amiRE1	-8.362165451	8.34	Nbenthamiana	single
amiRA1	-7.904806137	9.4	Nbenthamiana	paMIR1
amiRA1	-8.002023697	9.3	Nbenthamiana	paMIR1
amiRA1	-9.10451889	8.16	Nbenthamiana	paMIR1
amiRA3	-13.10746002	5.64	Nbenthamiana	paMIR1
amiRA3	-13.13512611	5.38	Nbenthamiana	paMIR1
amiRA3	-14.81357956	3.67	Nbenthamiana	paMIR1
amiRA4	-12.8705101	6.39	Nbenthamiana	paMIR1
amiRA4	-12.67995262	6.23	Nbenthamiana	paMIR1
amiRA4	-14.1816597	4.64	Nbenthamiana	paMIR1
amiRA1	-9.707290649	9.73	Nbenthamiana	paMIR3
amiRA1	-8.93872261	11	Nbenthamiana	paMIR3
amiRA1	-8.691019058	11.72	Nbenthamiana	paMIR3
amiRA4	-8.798746109	9.07	Nbenthamiana	paMIR3
amiRA4	-7.357290268	10.79	Nbenthamiana	paMIR3
amiRA4	-7.393226624	11.41	Nbenthamiana	paMIR3
amiRC5	-10.44237137	2.41	Nbenthamiana	paMIR3
amiRC5	-10.00740814	4.05	Nbenthamiana	paMIR3
amiRC5	-11.1547699	3.99	Nbenthamiana	paMIR3
amiRA1	-4.595556259	11.45	Nbenthamiana	paMIR2
amiRA1	-7.169931412	9.35	Nbenthamiana	paMIR2
amiRA1	-5.179468155	11.16	Nbenthamiana	paMIR2
amiRA4	-7.327409744	11.28	Nbenthamiana	paMIR2
amiRA4	-9.765872955	9	Nbenthamiana	paMIR2
amiRA4	-7.8475914	10.85	Nbenthamiana	paMIR2
amiRB1	-7.357501984	6.23	Nbenthamiana	paMIR2
amiRB1	-9.831058502	4.15	Nbenthamiana	paMIR2
amiRB1	-7.677646637	5.72	Nbenthamiana	paMIR2
amiRA1	-8.117303848	9.09	Nbenthamiana	paMIR4
amiRA1	-6.840976715	9.73	Nbenthamiana	paMIR4
amiRA1	-7.456949234	8.74	Nbenthamiana	paMIR4
amiRA4	-9.207813263	9.7	Nbenthamiana	paMIR4
amiRA4	-8.250179291	10.54	Nbenthamiana	paMIR4
amiRA4	-8.897443771	9.85	Nbenthamiana	paMIR4
amiRB5	-6.106529236	10.9	Nbenthamiana	paMIR4
amiRB5	-4.987901688	11.44	Nbenthamiana	paMIR4
amiRB5	-5.722194672	10.56	Nbenthamiana	paMIR4
amiRC4	-5.858375549	3.1	Nbenthamiana	paMIR4
amiRC4	-4.455135345	4.86	Nbenthamiana	paMIR4
amiRC4	-5.44493866	3.2	Nbenthamiana	paMIR4
amiRC5	-10.13801575	3.62	Nbenthamiana	paMIR4
amiRC5	-8.692359924	4.82	Nbenthamiana	paMIR4
amiRC5	-9.646823883	3.73	Nbenthamiana	paMIR4
amiRA1	-9.138240814	-0.92	Nbenthamiana	aTAS3
amiRA1	-8.863220215	2.03	Nbenthamiana	aTAS3
amiRA1	-7.890441895	1.1	Nbenthamiana	aTAS3
amiRA3	-19.14485168	-1.92	Nbenthamiana	aTAS3
amiRA3	-18.5224514	-1.77	Nbenthamiana	aTAS3
amiRA3	-17.88601303	0.26	Nbenthamiana	aTAS3
amiRA4	-17.84945679	0.4	Nbenthamiana	aTAS3
amiRA4	-17.7553463	-0.19	Nbenthamiana	aTAS3
amiRA4	-17.1471405	1.1	Nbenthamiana	aTAS3
amiRB5	-13.94031525	0.4	Nbenthamiana	aTAS3
amiRB5	-13.27002525	3.96	Nbenthamiana	aTAS3
amiRB5	-12.62136459	2.33	Nbenthamiana	aTAS3
