## Supplemental Tables, Code, and Data for "Expression and processing of polycistronic artificial microRNAs and *trans*-acting siRNAs in *Solanum lycopersicum* and *Nicotiana benthamiana*": 2020_05_17_all_qRT-PCRs.txt

sample	value
A1PP2C1	2.315642323
A1PP2C1	1.718914702
A1PP2C1	0.532917382
A1PP2C1	0.681442061
A1PP2C1	0.745258739
A1PP2C1	0.19449513
A1PP2C1	0.246429048
A1PP2C1	0.137359017
A1PP2C1	1.43949451
A1PP2C1	1.446325731
A1PP2C1	1.104458459
A1PP2C1	0.377041288
A1PP2C1	0.621876141
A1PP2C1	0.634626992
A1PP2C1	0.293778257
A3PP2C1	1.362226611
A3PP2C1	0.687882324
A3PP2C1	0.35722902
A3PP2C1	1.414589421
A3PP2C1	1.195115996
A3PP2C1	1.373122562
A3PP2C1	0.403603735
A3PP2C1	0.442462031
A3PP2C1	0.493345078
A3PP2C1	0.665325513
A3PP2C1	0.982149318
A4PP2C1	1.279577132
A4PP2C1	0.745910299
A4PP2C1	0.351474351
A4PP2C1	0.826710623
A4PP2C1	0.961003507
A4PP2C1	0.28608376
A4PP2C1	0.254444861
A4PP2C1	0.08873357
A4PP2C1	0.091513171
A4PP2C1	0.492159432
A4PP2C1	2.997859721
A4PP2C1	1.290263111
A4PP2C1	0.852906308
A4PP2C1	1.378550322
A4PP2C1	1.655068082
A4PP2C2	1.024762625
A4PP2C2	0.648426635
A4PP2C2	0.732116986
A4PP2C2	0.579852742
A4PP2C2	0.581580178
A4PP2C2	0.49792552
A4PP2C2	0.359593146
A4PP2C2	0.878975724
A4PP2C2	0.877179838
A4PP2C2	0.899239875
A4PP2C2	1.559698121
A4PP2C2	1.428993535
A4PP2C2	1.740287838
A4PP2C3	1.012526449
A4PP2C3	0.777250595
A4PP2C3	0.388322279
A4PP2C3	0.601165388
A4PP2C3	0.590171954
A4PP2C3	0.421620115
A4PP2C3	0.205332867
A4PP2C3	1.106071669
A4PP2C3	0.509413421
A4PP2C3	1.161852438
A4PP2C3	1.09858815
B1SAHH1	0.599792378
B1SAHH1	0.922912577
B1SAHH1	0.756259066
B1SAHH1	1.401944871
B1SAHH1	1.120774799
B1SAHH2	0.664403443
B1SAHH2	0.969370502
B1SAHH2	0.574777904
B1SAHH2	1.135253803
B1SAHH2	1.126532789
B1SAHH3	0.896520908
B1SAHH3	1.137506618
B1SAHH3	0.569904932
B1SAHH3	0.759487892
B1SAHH3	0.897706365
B1SAHH3	1.01185334
B1SAHH3	0.294545953
B5SAHH1	0.869359704
B5SAHH1	1.143250807
B5SAHH1	0.345388374
B5SAHH1	1.428144577
B5SAHH1	1.375343645
B5SAHH2	0.920514427
B5SAHH2	0.611960156
B5SAHH2	0.848719112
B5SAHH2	0.809237139
B5SAHH2	0.688169309
B5SAHH3	0.820279581
B5SAHH3	0.886664294
B5SAHH3	0.359176336
B5SAHH3	0.756650601
B5SAHH3	0.695068178
B5SAHH3	0.191444466
B5SAHH3	0.461945221
C4HyPRP	1.250180084
C4HyPRP	0.8077925
C4HyPRP	0.682345377
C4HyPRP	0.809958553
C4HyPRP	1.098272295
C4HyPRP	0.055571543
C4HyPRP	0.069178667
C4HyPRP	0.643968807
C4HyPRP	0.770247507
C4HyPRP	1.070136987
C5HyPRP	0.692878605
C5HyPRP	0.913420095
C5HyPRP	0.754873074
C5HyPRP	0.824527021
C5HyPRP	0.186808474
C5HyPRP	0.195999771
C5HyPRP	0.931146724
C5HyPRP	1.377988182
C5HyPRP	0.796588979
E1UGT75C1	1.731683524
E1UGT75C1	0.813544629
E1UGT75C1	0.43430762
E1UGT75C1	0.95519265
E1UGT75C1	0.960059342
tandemPP2C1	0.912255496
tandemPP2C1	0.741932957
tandemPP2C1	1.559554816
tandemPP2C1	0.856974794
tandemPP2C1	1.090708152
tandemPP2C1	0.63122551
tandemPP2C1	1.164726873
tandemPP2C1	1.109212772
tandemPP2C2	0.749166744
tandemPP2C2	1.030652595
tandemPP2C2	0.889118829
tandemPP2C2	1.375948364
tandemPP2C2	1.646051415
tandemPP2C2	0.34765518
tandemPP2C2	1.06524451
tandemPP2C2	1.523918954
tandemPP2C3	1.060758588
tandemPP2C3	0.995770403
tandemPP2C3	0.83075574
tandemPP2C3	0.818240065
tandemPP2C3	0.161901687
tandemPP2C3	1.073955253
tandemPP2C3	1.028856894
tRNAPP2C1	0.925038096
tRNAPP2C1	1.72771823
tRNAPP2C1	0.543368466
tRNAPP2C1	0.421637767
tRNAPP2C1	1.040764667
tRNAPP2C1	1.094087648
tRNAPP2C1	0.60193563
tRNAPP2C1	1.157675752
tRNAPP2C1	0.975679652
tRNAPP2C1	0.799442847
tRNAPP2C2	1.963179671
tRNAPP2C2	2.828176597
tRNAPP2C2	1.209782627
tRNAPP2C2	0.413897234
tRNAPP2C2	1.260691398
tRNAPP2C2	1.199357989
tRNAPP2C2	0.88118818
tRNAPP2C2	0.873933492
tRNAPP2C2	0.867958618
tRNAPP2C2	0.981426335
tRNAPP2C3	2.1596848
tRNAPP2C3	2.659202376
tRNAPP2C3	0.839940874
tRNAPP2C3	0.96100986
tRNAPP2C3	1.012233331
tRNAPP2C3	1.133111807
tRNAPP2C3	0.807079417
tRNAPP2C3	0.851468135
tRNAPP2C3	0.882824186
tRNASAHH1	1.081555487
tRNASAHH1	0.816086928
tRNASAHH1	0.665548092
tRNASAHH1	1.038395201
tRNASAHH1	1.056473118
tRNASAHH1	0.708283797
tRNASAHH1	1.112573113
tRNASAHH1	1.023724012
tRNASAHH1	0.717050843
tRNASAHH2	1.626213983
tRNASAHH2	1.882830113
tRNASAHH2	0.590865614
tRNASAHH2	0.147434866
tRNASAHH2	0.83280223
tRNASAHH2	1.025819923
tRNASAHH2	1.030509532
tRNASAHH2	0.909916314
tRNASAHH2	0.908899166
tRNASAHH2	0.86978392
tRNASAHH2	1.139360892
tRNASAHH3	1.381542538
tRNASAHH3	2.108063314
tRNASAHH3	0.879706388
tRNASAHH3	0.4871515
tRNASAHH3	0.88755681
tRNASAHH3	0.86379288
tRNASAHH3	0.9015236
tRNASAHH3	0.93538931
tRNASAHH3	0.88292573
tRNASAHH3	0.95025703
V171PP2C1	0.602660247
V171PP2C1	0.771934155
V171PP2C1	0.77141743
V171PP2C1	0.387565766
V171PP2C1	0.236935992
V171PP2C1	1.048472341
V171PP2C1	1.318595511
V171PP2C1	0.567224431
V171PP2C2	1.009109341
V171PP2C2	1.459956253
V171PP2C2	1.586726826
V171PP2C2	1.177358549
V171PP2C2	0.86185594
V171PP2C2	1.948822392
V171PP2C2	1.713772852
V171PP2C2	1.212112025
V171PP2C3	0.702160127
V171PP2C3	0.894588638
V171PP2C3	0.979111443
V171PP2C3	1.275452674
V171PP2C3	0.815808612
V171PP2C3	2.127592644
V171PP2C3	1.335780212
V171PP2C3	0.984317562
V171HyPRP	1.06536845
V171HyPRP	1.141719212
V171HyPRP	1.128346052
V171HyPRP	0.879247109
V171HyPRP	0.994266801
V171HyPRP	0.969417921
V171HyPRP	0.859772154
V171HyPRP	1.384314289
F395PP2C1	1.662750847
F395PP2C1	2.700912466
F395PP2C1	0.601677845
F395PP2C1	0.517678726
F395PP2C1	0.915394249
F395PP2C1	1.018332626
F395PP2C1	0.696840756
F395PP2C1	1.069848407
F395PP2C1	0.571428192
F395PP2C1	0.830631639
F395PP2C2	0.98647755
F395PP2C2	1.720581275
F395PP2C2	0.913438209
F395PP2C2	0.165779462
F395PP2C2	0.536472399
F395PP2C2	1.188506112
F395PP2C2	0.464752058
F395PP2C2	0.637884864
F395PP2C2	1.125077881
F395PP2C2	0.955395356
F395PP2C3	1.23810044
F395PP2C3	1.26599605
F395PP2C3	0.517366045
F395PP2C3	2.401463878
F395PP2C3	0.718622441
F395PP2C3	2.216350006
F395PP2C3	0.456448675
F395PP2C3	0.859851726
F395PP2C3	1.126119567
F395PP2C3	1.5364596
F395SAHH1	1.021510829
F395SAHH1	0.661144728
F395SAHH1	1.156416809
F395SAHH1	0.673060554
F395SAHH1	0.701891898
F395SAHH1	0.930514797
F395SAHH1	1.722670749
F395SAHH1	0.88077354
F395SAHH1	0.770599927
F395SAHH1	0.69879475
F395SAHH2	1.606275809
F395SAHH2	0.8680137
F395SAHH2	1.073791983
F395SAHH2	0.572346069
F395SAHH2	0.727508801
F395SAHH2	0.790475857
F395SAHH2	1.356409349
F395SAHH2	0.835690814
F395SAHH2	1.002719229
F395SAHH2	0.827611723
F395SAHH3	1.097190365
F395SAHH3	1.022586403
F395SAHH3	1.316696705
F395SAHH3	0.357491706
F395SAHH3	0.970593899
F395SAHH3	0.583387569
F395SAHH3	0.672665583
F395SAHH3	0.913753455
F395SAHH3	0.898901708
F395SAHH3	0.771704067
F395HyPRP	1.009408227
F395HyPRP	0.704359009
F395HyPRP	0.863319078
F395HyPRP	2.103030409
F395HyPRP	1.112317205
F395HyPRP	2.170539137
F395HyPRP	1.269270765
F395HyPRP	0.261386869
F395HyPRP	0.474282515
F395HyPRP	0.944501784
TAS3PP2C1	1.736194955
TAS3PP2C1	1.048149416
TAS3PP2C1	0.41028839
TAS3PP2C1	0.702949632
TAS3PP2C1	0.599598925
TAS3PP2C1	1.046959749
TAS3PP2C1	0.915853037
TAS3PP2C1	1.158723109
TAS3PP2C1	1.585395301
TAS3PP2C1	0.97464053
TAS3PP2C2	0.976943302
TAS3PP2C2	0.552682069
TAS3PP2C2	0.47042695
TAS3PP2C3	0.770662076
TAS3PP2C3	0.971982026
TAS3PP2C3	0.412785174
TAS3SAHH1	1.206712442
TAS3SAHH1	1.483528527
TAS3SAHH1	0.735906458
TAS3SAHH1	0.708261324
TAS3SAHH1	0.698563823
TAS3SAHH1	1.094366851
TAS3SAHH1	0.847686315
TAS3SAHH1	0.869488441
TAS3SAHH1	1.12732168
TAS3SAHH1	1.104829406
TAS3SAHH2	1.771360326
TAS3SAHH2	1.373612799
TAS3SAHH2	0.559460224
TAS3SAHH2	0.762081378
TAS3SAHH2	0.554475886
TAS3SAHH2	0.898105823
TAS3SAHH2	0.979700857
TAS3SAHH2	1.140409772
TAS3SAHH2	1.338755698
TAS3SAHH2	0.798964205
TAS3SAHH3	1.823674171
TAS3SAHH3	1.540861654
TAS3SAHH3	0.86778192
TAS3SAHH3	0.847393862
TAS3SAHH3	0.702987736
TAS3SAHH3	1.02648061
TAS3SAHH3	1.061092412
TAS3SAHH3	1.299547887
TAS3SAHH3	1.062878328
TAS3SAHH3	0.810160429
TAS3HyPRP	0.779953716
TAS3HyPRP	1.380156919
TAS3HyPRP	0.410306291
TAS3HyPRP	0.702198189
TAS3HyPRP	1.540189547
TAS3HyPRP	1.95317894
TAS3HyPRP	0.84652718
TAS3HyPRP	1.074612844
TAS3HyPRP	1.258145547
TAS3HyPRP	0.859239216
TAS3UGT75C1	1.715688466
TAS3UGT75C1	1.528984333
TAS3UGT75C1	0.566881824
