## Supplemental Tables, Code, and Data for "Expression and processing of polycistronic artificial microRNAs and *trans*-acting siRNAs in *Solanum lycopersicum* and *Nicotiana benthamiana*": tot_selected.txt

amiRNA	accumulation
A1	0
A1	0.066643518
A1	0.097947566
A1b	1.42057422
A1b	0.966962974
A1b	1.542031028
A3	-0.235509249
A3	-0.194251887
A3	-0.082614328
A3b	0.794218783
A3b	0.974042044
A4	-0.090520894
A4	-0.01560549
A4	-0.077454002
A4b	0.499545106
A4b	1.155776878
A4b	1.113277828
B1	-0.201870086
B1	-0.237729401
B1	-0.217364772
B1b	0.416766504
B1b	0.656006658
B1b	0.727614083
B5	0.416321416
B5	0.308036368
B5	0.412435647
B5b	1.615636218
B5b	1.318290359
B5b	1.686191555
C4	0.363610311
C4	0.415322354
C4	0.362158276
C4b	1.418370372
C4b	1.592755002
C4b	2.650064888
C5	0.647772376
C5	0.638303447
C5	0.751218423
C5b	2.516181952
C5b	2.462327446
C5b	3.248087962
E1	-0.144603336
E1	-0.22805392
E1	-0.251444417
E1b	0.44632762
E1b	0.375539784
E1b	0.357129588
tandA1	-0.424561399
tandA1	-0.491650946
tandA1	-0.494391463
tand-A1	0.438276095
tand-A1	0.420641275
tand-A1	0.234423393
tandA3	-3.222850014
tandA3	-3.222850014
tandA3	-3.222850014
tand-A3	-0.291310064
tand-A3	-0.294351971
tand-A3	-0.467842215
tandA4	-3.222850014
tandA4	-3.222850014
tandA4	-3.222850014
tand-A4	-0.264991152
tand-A4	-0.243471274
tand-A4	-0.404948302
tRNAA1	-0.278676408
tRNAA1	-0.277609903
tRNAA1	-0.10934872
tRNA-A1	1.220766676
tRNA-A1	0.579046858
tRNA-A1	1.048202211
tRNAA4	-0.472722326
tRNAA4	-0.471956428
tRNAA4	-0.332882615
tRNA-A4	0.547702884
tRNA-A4	0.133257166
tRNA-A4	0.448756249
tRNAB1	-0.429058925
tRNAB1	-0.436343493
tRNAB1	-0.372852694
tRNA-B1	0.54179015
tRNA-B1	0.123659417
tRNA-B1	0.480342014
171A1	-0.547931963
171A1	-0.584227211
171A1	-0.550923927
171-A1	0.141937487
171-A1	0.260937499
171-A1	0.301480827
171A4	-0.468386008
171A4	-0.579572429
171A4	-0.487926586
171-A4	0.283708233
171-A4	0.541831665
171-A4	0.534802039
171C5	-0.67949512
171C5	-0.784378577
171C5	-0.578322247
171-C5	0.036628709
171-C5	0.098009708
171-C5	-0.058582672
395A1	-0.294825977
395A1	-0.282769638
395A1	-0.219482381
395-A1	0.400005558
395-A1	0.646803857
395-A1	0.522420656
395A4	-0.385843913
395A4	-0.396501387
395A4	-0.336979901
395-A4	0.218147601
395-A4	0.376580704
395-A4	0.267615266
395B5	-0.139588117
395B5	-0.137003165
395B5	-0.056727637
395-B5	0.810653547
395-B5	1.102573146
395-B5	0.904437597
395C4	-0.166429607
395C4	-0.138955729
395C4	-0.081986558
395-C4	0.870505496
395-C4	1.265536915
395-C4	0.97609038
395C5	-0.591745879
395C5	-0.602261212
395C5	-0.529573214
395-C5	0.079302771
395-C5	0.301258263
395-C5	0.150952148
tas3A3	-3.222850014
tas3A3	-3.222850014
tas3A3	-3.222850014
tas3-A3	-0.837878402
tas3-A3	-0.790196967
tas3-A3	-0.739753751
tas3A1	-3.222850014
tas3A1	-3.222850014
tas3A1	-3.222850014
tas3-A1	0.229089715
tas3-A1	0.273175217
tas3-A1	0.440900077
tas3A4	-3.222850014
tas3A4	-3.222850014
tas3A4	-3.222850014
tas3-A4	-0.736802088
tas3-A4	-0.729175418
tas3-A4	-0.678889928
tas3C5	-3.222850014
tas3C5	-3.222850014
tas3C5	-3.222850014
tas3-C5	-0.242847224
tas3-C5	-0.141011201
tas3-C5	0.133187007
tas3B5	-3.222850014
tas3B5	-3.222850014
tas3B5	-3.222850014
tas3-B5	-0.380185105
tas3-B5	-0.309093035
tas3-B5	-0.236789818
tas3C4	-3.222850014
tas3C4	-3.222850014
tas3C4	-3.222850014
tas3-C4	-0.585644861
tas3-C4	-0.551154509
tas3-C4	-0.35202877
tas3E1	-3.222850014
tas3E1	-3.222850014
tas3E1	-3.222850014
tas3-E1	-0.579014118
tas3-E1	-0.576073184
tas3-E1	-0.445542294
tas3B1	-3.222850014
tas3B1	-3.222850014
tas3B1	-3.222850014
tas3-B1	-0.438590409
tas3-B1	-0.518350821
tas3-B1	-0.393056764
