## Supplemental Tables, Code, and Data for "Expression and processing of polycistronic artificial microRNAs and *trans*-acting siRNAs in *Solanum lycopersicum* and *Nicotiana benthamiana*": Supplemental_Table_1.xlsx

### Sheet: Sheet1
Supplemental Table 1. DNA sequence of monocistronic and polycistronic artificial microRNA and trans-acting RNA genes
Gene	DNA sequence
aMIRA1	TCACAACCCAAAAAAACAAAGTAGAGAAGAATCTGTATTACGGACACAGTTTTCTCCTATGATGATCACATTCGTTATCTATTTTTTAGGAGAAAACGGTGTCCGTAACATTGGCTCTTCTTACTACAATGAAAAAGGCCGAGGCAA
aMIRA3	TCACAACCCAAAAAAACAAAGTAGAGAAGAATCTGTATACTATCATAGCTTTTTACGCATGATGATCACATTCGTTATCTATTTTTTGCGTAAAAAGATATGATAGTACATTGGCTCTTCTTACTACAATGAAAAAGGCCGAGGCAA
aMIRA4	TCACAACCCAAAAAAACAAAGTAGAGAAGAATCTGTATATCTTCCATATCTCTTCCTGATGATGATCACATTCGTTATCTATTTTTTCAGGAAGAGAGATGGAAGATACATTGGCTCTTCTTACTACAATGAAAAAGGCCGAGGCAA
aMIRB1	TCACAACCCAAAAAAACAAAGTAGAGAAGAATCTGTATGTAGTGAGCAGGCTTGTCACATGATGATCACATTCGTTATCTATTTTTTGTGACAAGCCGGCTCACTACACATTGGCTCTTCTTACTACAATGAAAAAGGCCGAGGCAA
aMIRB5	TCACAACCCAAAAAAACAAAGTAGAGAAGAATCTGTATGTAAGCACAAGTTGAGACTCATGATGATCACATTCGTTATCTATTTTTTGAGTCTCAACGTGTGCTTACACATTGGCTCTTCTTACTACAATGAAAAAGGCCGAGGCAA
aMIRC4	TCACAACCCAAAAAAACAAAGTAGAGAAGAATCTGTATTGTGAGAAGGTTTACCACGAATGATGATCACATTCGTTATCTATTTTTTTCGTGGTAAAACTTCTCACAACATTGGCTCTTCTTACTACAATGAAAAAGGCCGAGGCAA
aMIRC5	TCACAACCCAAAAAAACAAAGTAGAGAAGAATCTGTATGATAGGTGGCAATTTGACCGATGATGATCACATTCGTTATCTATTTTTTCGGTCAAATTTCCACCTATCACATTGGCTCTTCTTACTACAATGAAAAAGGCCGAGGCAA
aMIRE1	TCACAACCCAAAAAAACAAAGTAGAGAAGAATCTGTATCTCATCCTGACACCTGTCTAATGATGATCACATTCGTTATCTATTTTTTTAGACAGGTGGCAGGATGAGACATTGGCTCTTCTTACTACAATGAAAAAGGCCGAGGCAA
paMIR1	GTAGAGAAGAATCTGTATTACGGACACAGTTTTCTCCTATGATGATCACATTCGTTATCTATTTTTTAGGAGAAAACGGTGTCCGTAACATTGGCTCTTCTTACTACGTAGAGAAGAATCTGTATACTATCATAGCTTTTTACGCATGATGATCACATTCGTTATCTATTTTTTGCGTAAAAAGATATGATAGTACATTGGCTCTTCTTACTACGTAGAGAAGAATCTGTATATCTTCCATATCTCTTCCTGATGATGATCACATTCGTTATCTATTTTTTCAGGAAGAGAGATGGAAGATACATTGGCTCTTCTTACTAC
paMIR2	AACAAAGCACCAGTGGTCTAGTGGTAGAATAGTACCCTGCCACGGTACAGACCCGGGTTCGATTCCCGGCTGGTGCATCACAACCCAAAAAAACAAAGTAGAGAAGAATCTGTATTACGGACACAGTTTTCTCCTATGATGATCACATTCGTTATCTATTTTTTAGGAGAAAACGGTGTCCGTAACATTGGCTCTTCTTACTACAATGAAAAAGGCCGAGGCAAAACAAAGCACCAGTGGTCTAGTGGTAGAATAGTACCCTGCCACGGTACAGACCCGGGTTCGATTCCCGGCTGGTGCATCACAACCCAAAAAAACAAAGTAGAGAAGAATCTGTATATCTTCCATATCTCTTCCTGATGATGATCACATTCGTTATCTATTTTTTCAGGAAGAGAG…
paMIR3	GACAAGAGGAGGATGCTGAAACGGTCACCATAGGAGAAAAGTGCGTCCTTAAGACCACGCCGGAGGGAGCCATCTGCGGCGGCGGTTCTTACGGACACAGTTTTCTCCTTTGGTGCTCTTTCATGCACGCGTGTGTTCGACAAGAGGAGGATGCTGAAACGGTCACCATCAGGAAGAGTTACGGAATATAGACCACGCCGGAGGGAGCCATCTGCGGCGGCGGTTCTATCTTCCATATCTCTTCCTGTTGGTGCTCTTTCATGCACGCGTGTGTTCGACAAGAGGAGGATGCTGAAACGGTCACCATCGGTCAAATAGCAACCTCTCAGACCACGCCGGAGGGAGCCATCTGCGGCGGCGGTTCTGATAGGTGGCAATTTGACCGTTGGTGCTCTTTCA…
paMIR4	GGGAGTCAAAATTTGGTTGGTTGTCCACTGAGGAGAAAATCTGCCGTCCGTAGTAGATAGCTATGGCTAGGCCTCATTGCATTGCACTGTTACATAACTGTGATCATGGGGCCAAAAGCTAGCTATGTATATTACGGACACAGTTTTCTCCTCAGTTGACACTCAGCATTTTCAAGTTAGGTATGTAAGTGCTTGTACTTTATGAATTTGTAAGTGACAGAGAATGATTAGGTTTGGAGTCCCTAGCAGGAAGAGTATATGGAAGATAGACACACTGTATTGAGAGTTGTCTATCTTCCATATCTCTTCCTGTTAGTGTCGCCAAGCATTTAAGTAGATAGTGTTTAAACTACAAGAAATGAGAGAAACGTTTGGTATTATCAAGAGTCTTCAACTTGT…
aTAS3	CCTAACGATGAGTGTCGCATCCTCATCTTAATCTCGGTGCTATCCTACCTGAGCTTTTTCTCACCGCTTTTTTTTTTCTGTTGTGTATTCTCTTACTATCATAGCTTTTTACGCTTACGGACACAGTTTTCTCCTTATCTTCCATATCTCTTCCTGTGATAGGTGGCAATTTGACCGTGTAAGCACAAGTTGAGACTCTTGTGAGAAGGTTTACCACGATCTCATCCTGACACCTGTCTATGTAGTGAGCAGGCTTGTCACTTCTTTCCTACTCAACTCTCGTTCTCCTTCCTTGTCTATCCCTCCTGAGCTGTTGATTTTATTCCATGTACAATTGAACACAACAAA
