## Supplemental Tables, Code, and Data for "Expression and processing of polycistronic artificial microRNAs and *trans*-acting siRNAs in *Solanum lycopersicum* and *Nicotiana benthamiana*": Supplemental_Table_2.xlsx

### Sheet: Sheet1
Supplemental Table 2. Accession IDs and statistics of sRNA-seq data
SRA accession	species	description	total # reads	# reads after 3'adapter trimming	# reads aligned to artificial sRNA gene	# reads aligned to genome
SRR11194292	Solanum lycopersicum	leaflet agroinfiltrated with paMIR1, replicate 1	2509811	2105424	356
SRR11194291	Solanum lycopersicum	leaflet agroinfiltrated with paMIR1, replicate 2	2115573	1688653	405
SRR11194280	Solanum lycopersicum	leaflet agroinfiltrated with paMIR1, replicate 3	2265571	1849748	326
SRR11194269	Solanum lycopersicum	leaflet agroinfiltrated with paMIR2, replicate 1	2709245	2121090	2491
SRR11194258	Solanum lycopersicum	leaflet agroinfiltrated with paMIR2, replicate 2	3707669	3084788	3844
SRR11194247	Solanum lycopersicum	leaflet agroinfiltrated with paMIR2, replicate 3	3406364	2776161	4057
SRR11194236	Solanum lycopersicum	leaflet agroinfiltrated with paMIR3, replicate 1	2762013	2262092	3972
SRR11194313	Solanum lycopersicum	leaflet agroinfiltrated with paMIR3, replicate 2	3223934	2648913	2581
SRR11194302	Solanum lycopersicum	leaflet agroinfiltrated with paMIR3, replicate 3	3259678	2738659	2249
SRR11194293	Solanum lycopersicum	leaflet agroinfiltrated with paMIR4, replicate 1	2826530	2208938	2197
SRR11194290	Solanum lycopersicum	leaflet agroinfiltrated with paMIR4, replicate 2	2618838	2098985	1923
SRR11194289	Solanum lycopersicum	leaflet agroinfiltrated with paMIR4, replicate 3	2918098	2362333	2182
SRR11194288	Solanum lycopersicum	leaflet agroinfiltrated with aTAS3, replicate 1	2051164	1554138	461
SRR11194287	Solanum lycopersicum	leaflet agroinfiltrated with aTAS3, replicate 2	2342094	1749797	588
SRR11194286	Solanum lycopersicum	leaflet agroinfiltrated with aTAS3, replicate 3	3140228	2434275	673
SRR11194285	Solanum lycopersicum	leaflet agroinfiltrated with aMIRA1, replicate 1	2781465	2194069	820
SRR11194284	Solanum lycopersicum	leaflet agroinfiltrated with aMIRA1, replicate 2	3115281	2413293	943
SRR11194283	Solanum lycopersicum	leaflet agroinfiltrated with aMIRA1, replicate 3	3371808	2703951	1312
SRR11194282	Solanum lycopersicum	leaflet agroinfiltrated with aMIRA3, replicate 1	3903438	3060433	1137
SRR11194281	Solanum lycopersicum	leaflet agroinfiltrated with aMIRA3, replicate 2	4636675	3809218	1060
SRR11194279	Solanum lycopersicum	leaflet agroinfiltrated with aMIRA3, replicate 3	4256408	3533689	1397
SRR11194278	Solanum lycopersicum	leaflet agroinfiltrated with aMIRA4, replicate 1	4249743	3363601	1110
SRR11194277	Solanum lycopersicum	leaflet agroinfiltrated with aMIRA4, replicate 2	3510308	2875706	1291
SRR11194276	Solanum lycopersicum	leaflet agroinfiltrated with aMIRA4, replicate 3	2996774	2446330	1189
SRR11194275	Solanum lycopersicum	leaflet agroinfiltrated with aMIRB1, replicate 1	3078022	2527367	265
SRR11194274	Solanum lycopersicum	leaflet agroinfiltrated with aMIRB1, replicate 2	2935075	2437215	279
SRR11194273	Solanum lycopersicum	leaflet agroinfiltrated with aMIRB1, replicate 3	3330335	2782861	457
SRR11194272	Solanum lycopersicum	leaflet agroinfiltrated with aMIRB5, replicate 1	2691121	2117725	2343
SRR11194271	Solanum lycopersicum	leaflet agroinfiltrated with aMIRB5, replicate 2	2897721	2340077	2069
SRR11194270	Solanum lycopersicum	leaflet agroinfiltrated with aMIRB5, replicate 3	4541095	3813409	3918
SRR11194268	Solanum lycopersicum	leaflet agroinfiltrated with aMIRC4, replicate 1	4185011	3483233	385
SRR11194267	Solanum lycopersicum	leaflet agroinfiltrated with aMIRC4, replicate 2	3959222	3211942	623
SRR11194266	Solanum lycopersicum	leaflet agroinfiltrated with aMIRC4, replicate 3	5249556	4409879	579
SRR11194265	Solanum lycopersicum	leaflet agroinfiltrated with aMIRC5, replicate 1	2630795	1996907	331
SRR11194264	Solanum lycopersicum	leaflet agroinfiltrated with aMIRC5, replicate 2	4005990	3281772	425
SRR11194263	Solanum lycopersicum	leaflet agroinfiltrated with aMIRC5, replicate 3	5355413	4409931	699
SRR11194262	Solanum lycopersicum	leaflet agroinfiltrated with aMIRE1, replicate 1	5288861	4261118	946
SRR11194261	Solanum lycopersicum	leaflet agroinfiltrated with aMIRE1, replicate 2	5834147	4675933	965
SRR11194260	Solanum lycopersicum	leaflet agroinfiltrated with aMIRE1, replicate 3	4752275	3720613	792
SRR11194259	Solanum lycopersicum	leaflet agroinfiltrated with Empty Vector, replicate 1	5757495	4542666		2676166
SRR11194257	Solanum lycopersicum	leaflet agroinfiltrated with Empty Vector, replicate 2	4487686	3562952		2298977
SRR11194256	Solanum lycopersicum	leaflet agroinfiltrated with Empty Vector, replicate 3	6959096	5650630		3709662
SRR11194255	Solanum lycopersicum	leaflet not agroinfiltrated, replicate 1	7031057	5703771		4002408
SRR11194254	Solanum lycopersicum	leaflet not agroinfiltrated, replicate 2	8431152	7088163		4655843
SRR11194253	Solanum lycopersicum	leaflet not agroinfiltrated, replicate 3	7635072	6225460		4020989
SRR11194252	Nicotiana benthamiana	leaf agroinfiltrated with paMIR1, replicate 1	5735212	4857365	35026
SRR11194251	Nicotiana benthamiana	leaf agroinfiltrated with paMIR1, replicate 2	6191639	5291364	32160
SRR11194250	Nicotiana benthamiana	leaf agroinfiltrated with paMIR1, replicate 3	8378031	7305391	14349
SRR11194249	Nicotiana benthamiana	leaf agroinfiltrated with paMIR2, replicate 1	4758971	4085084	34105
SRR11194248	Nicotiana benthamiana	leaf agroinfiltrated with paMIR2, replicate 2	5819304	5128229	13725
SRR11194246	Nicotiana benthamiana	leaf agroinfiltrated with paMIR2, replicate 3	5032087	4448362	29275
SRR11194245	Nicotiana benthamiana	leaf agroinfiltrated with paMIR3, replicate 1	7510067	6596997	28343
SRR11194244	Nicotiana benthamiana	leaf agroinfiltrated with paMIR3, replicate 2	5742319	5135068	57140
SRR11194243	Nicotiana benthamiana	leaf agroinfiltrated with paMIR3, replicate 3	5525377	4892738	64787
SRR11194242	Nicotiana benthamiana	leaf agroinfiltrated with paMIR4, replicate 1	5349768	4784358	45518
SRR11194241	Nicotiana benthamiana	leaf agroinfiltrated with paMIR4, replicate 2	4989270	4385197	70852
SRR11194240	Nicotiana benthamiana	leaf agroinfiltrated with paMIR4, replicate 3	5524074	4895407	38116
SRR11194239	Nicotiana benthamiana	leaf agroinfiltrated with aTAS3, replicate 1	4389573	3795075	2775
SRR11194238	Nicotiana benthamiana	leaf agroinfiltrated with aTAS3, replicate 2	3850361	3416356	5147
SRR11194237	Nicotiana benthamiana	leaf agroinfiltrated with aTAS3, replicate 3	4672158	4184207	24360
SRR11194235	Nicotiana benthamiana	leaf agroinfiltrated with aMIRA1, replicate 1	4331186	3764916	21312
SRR11194234	Nicotiana benthamiana	leaf agroinfiltrated with aMIRA1, replicate 2	3482516	2994779	8418
SRR11194233	Nicotiana benthamiana	leaf agroinfiltrated with aMIRA1, replicate 3	7003535	6091454	31244
SRR11194232	Nicotiana benthamiana	leaf agroinfiltrated with aMIRA3, replicate 1	4310880	3759212	12300
SRR11194231	Nicotiana benthamiana	leaf agroinfiltrated with aMIRA3, replicate 2	5279036	4612041	31154
SRR11194230	Nicotiana benthamiana	leaf agroinfiltrated with aMIRA4, replicate 1	5954579	5148725	12779
SRR11194229	Nicotiana benthamiana	leaf agroinfiltrated with aMIRA4, replicate 2	4507478	3890562	28679
SRR11194228	Nicotiana benthamiana	leaf agroinfiltrated with aMIRA4, replicate 3	5284988	4588858	60341
SRR11194315	Nicotiana benthamiana	leaf agroinfiltrated with aMIRB1, replicate 1	9956589	8465866	5409
SRR11194314	Nicotiana benthamiana	leaf agroinfiltrated with aMIRB1, replicate 2	6305587	5639240	7727
SRR11194312	Nicotiana benthamiana	leaf agroinfiltrated with aMIRB1, replicate 3	8412754	7497477	16570
SRR11194311	Nicotiana benthamiana	leaf agroinfiltrated with aMIRB5, replicate 1	5076180	4550020	40162
SRR11194310	Nicotiana benthamiana	leaf agroinfiltrated with aMIRB5, replicate 2	5881734	5332702	44789
SRR11194309	Nicotiana benthamiana	leaf agroinfiltrated with aMIRB5, replicate 3	6909289	6238515	54970
SRR11194308	Nicotiana benthamiana	leaf agroinfiltrated with aMIRC4, replicate 1	3999152	3598611	1554
SRR11194307	Nicotiana benthamiana	leaf agroinfiltrated with aMIRC4, replicate 2	4324216	3819755	2776
SRR11194306	Nicotiana benthamiana	leaf agroinfiltrated with aMIRC4, replicate 3	4146894	3756840	4864
SRR11194305	Nicotiana benthamiana	leaf agroinfiltrated with aMIRC5, replicate 1	4643204	4208002	9638
SRR11194304	Nicotiana benthamiana	leaf agroinfiltrated with aMIRC5, replicate 2	4607966	4078546	8498
SRR11194303	Nicotiana benthamiana	leaf agroinfiltrated with aMIRC5, replicate 3	6214178	5455087	11393
SRR11194301	Nicotiana benthamiana	leaf agroinfiltrated with aMIRE1, replicate 1	5761396	5215827	16129
SRR11194300	Nicotiana benthamiana	leaf agroinfiltrated with aMIRE1, replicate 2	6414209	5660555	13062
SRR11194299	Nicotiana benthamiana	leaf agroinfiltrated with aMIRE1, replicate 3	4610934	4013453	8864
SRR11194298	Nicotiana benthamiana	leaf agroinfiltrated with Empty Vector, replicate 1	3958144	3523321		2340143
SRR11194297	Nicotiana benthamiana	leaf agroinfiltrated with Empty Vector, replicate 2	4851860	4249039		2754850
SRR11194296	Nicotiana benthamiana	leaf not agroinfiltrated, replicate 1	5894312	5059722		3793978
SRR11194295	Nicotiana benthamiana	leaf not agroinfiltrated, replicate 2	7862352	7030922		5271906
SRR11194294	Nicotiana benthamiana	leaf not agroinfiltrated, replicate 3	7093155	6231158		4779450
