## Supplemental Tables, Code, and Data for "Expression and processing of polycistronic artificial microRNAs and *trans*-acting siRNAs in *Solanum lycopersicum* and *Nicotiana benthamiana*": Supplemental_Table_3.xlsx

### Sheet: Sheet1
Supplemental Table 3. Sequence features of amiRNAs (and amiRNA*s from the ath-MIR390a-based precursors)
amiRNA/amiRNA*	Sequence 5' -> 3'	Length	Position																					GC % on entire sequence	GC % positions 1-4	GC % positions 18-21
			1	2	3	4	5	6	7	8	9	10	11	12	13	14	15	16	17	18	19	20	21
amiRA1	UUACGGACACAGUUUUCUCCU	21	U	U	A	C	G	G	A	C	A	C	A	G	U	U	U	U	C	U	C	C	U	42.9	25	50
amiRA1*	GAGAAAACGGUGUCCGUAACA	21	G	A	G	A	A	A	A	C	G	G	U	G	U	C	C	G	U	A	A	C	A	47.6	50	25
amiRA3	UACUAUCAUAGCUUUUUACGC	21	U	A	C	U	A	U	C	A	U	A	G	C	U	U	U	U	U	A	C	G	C	33.3	25	75
amiRA3*	GUAAAAAGAUAUGAUAGUACA	21	G	U	A	A	A	A	A	G	A	U	A	U	G	A	U	A	G	U	A	C	A	23.8	25	25
amiRA4	UAUCUUCCAUAUCUCUUCCUG	21	U	A	U	C	U	U	C	C	A	U	A	U	C	U	C	U	U	C	C	U	G	38.1	25	75
amiRA4*	GGAAGAGAGAUGGAAGAUACA	21	G	G	A	A	G	A	G	A	G	A	U	G	G	A	A	G	A	U	A	C	A	42.9	50	25
amiRB1	UGUAGUGAGCAGGCUUGUCAC	21	U	G	U	A	G	U	G	A	G	C	A	G	G	C	U	U	G	U	C	A	C	52.4	25	50
amiRB1*	GACAAGCCGGCUCACUACACA	21	G	A	C	A	A	G	C	C	G	G	C	U	C	A	C	U	A	C	A	C	A	57.1	50	50
amiRB5	UGUAAGCACAAGUUGAGACUC	21	U	G	U	A	A	G	C	A	C	A	A	G	U	U	G	A	G	A	C	U	C	42.9	25	50
amiRB5*	GUCUCAACGUGUGCUUACACA	21	G	U	C	U	C	A	A	C	G	U	G	U	G	C	U	U	A	C	A	C	A	47.6	50	50
amiRC4	UUGUGAGAAGGUUUACCACGA	21	U	U	G	U	G	A	G	A	A	G	G	U	U	U	A	C	C	A	C	G	A	42.9	25	50
amiRC4*	GUGGUAAAACUUCUCACAACA	21	G	U	G	G	U	A	A	A	A	C	U	U	C	U	C	A	C	A	A	C	A	38.1	75	25
amiRC5	UGAUAGGUGGCAAUUUGACCG	21	U	G	A	U	A	G	G	U	G	G	C	A	A	U	U	U	G	A	C	C	G	47.6	25	75
amiRC5*	GUCAAAUUUCCACCUAUCACA	21	G	U	C	A	A	A	U	U	U	C	C	A	C	C	U	A	U	C	A	C	A	38.1	50	50
amiRE1	UCUCAUCCUGACACCUGUCUA	21	U	C	U	C	A	U	C	C	U	G	A	C	A	C	C	U	G	U	C	U	A	47.6	50	25
amiRE1*	GACAGGUGGCAGGAUGAGACA	21	G	A	C	A	G	G	U	G	G	C	A	G	G	A	U	G	A	G	A	C	A	57.1	50	50
