## Supplemental Tables, Code, and Data for "Expression and processing of polycistronic artificial microRNAs and *trans*-acting siRNAs in *Solanum lycopersicum* and *Nicotiana benthamiana*": Supplemental_Table_4.xlsx

### Sheet: Sheet1
Supplemental Table 4. Primer sequences
Primers used to amplify the aMIRNA genes for cloning into pLSU-1.1	Forward primer sequence 5' -> 3'	Reverse primer sequence 5' -> 3'
aMIRA1, aMIRA3, aMIRA4	CTCGGTACCTCACAACCCAAAAAAAC	TATTGGATCCTTGCCTCGGCCTTTTT
aMIRB1, aMIRB5, aMIRC4, aMIRC5, aMIRE1	TCGCGGTACCTCACAACCC	GTTGGATCCTTGCCTCGGC
paMIR1	AATTGGTACCGTAGAGAAGAATCTGTATTACGGACACAG	TATTGGATCCGTAGTAAGAAGAGCCAATGTATCTTCCAT
Adapters and primers used in sRNA-seq	5' -> 3'
Non-adenylated 3’ adapter	5’Phos/AGATCGGAAGAGCACACGTCT/3’SpC3
Reverse transcription primer (NEBNext SR RT Primer for Illumina, from the NEBNext Multiplex Small RNA Library Prep Kit for Illumina (New England Biolabs® Inc.‎))	AGACGTGTGCTCTTCCGATCT
5’ adapter (NEBNext 5’ SR Adapter for Illumina, from the NEBNext Multiplex Small RNA Library Prep Kit for Illumina (New England Biolabs® Inc.‎))	rGrUrUrCrArGrArGrUrUrCrUrArCrArGrUrCrCrGrArCrGrArUrC
Primers used in stem-loop qRT-PCR	Primer sequence 5' -> 3'
miR166 SLRT	GTCGTATCCAGTGCAGGGTCCGAGGTATTCGCACTGGATACGACGGGGAA
amiRA1 SLRT	GTCGTATCCAGTGCAGGGTCCGAGGTATTCGCACTGGATACGACAGGAGA
amiRA3 SLRT	GTCGTATCCAGTGCAGGGTCCGAGGTATTCGCACTGGATACGACGCGTAA
amiRA4 SLRT	GTCGTATCCAGTGCAGGGTCCGAGGTATTCGCACTGGATACGACCAGGAA
amiRB1 SLRT	GTCGTATCCAGTGCAGGGTCCGAGGTATTCGCACTGGATACGACGTGACA
amiRB4 SLRT	GTCGTATCCAGTGCAGGGTCCGAGGTATTCGCACTGGATACGACATGTCG
amiRC4 SLRT	GTCGTATCCAGTGCAGGGTCCGAGGTATTCGCACTGGATACGACTCGTGG
amiRC5 SLRT	GTCGTATCCAGTGCAGGGTCCGAGGTATTCGCACTGGATACGACCGGTCA
amiRE1 SLRT	GTCGTATCCAGTGCAGGGTCCGAGGTATTCGCACTGGATACGACTAGACA
miR166 FP	GAGCTCTCGGACCAGGCT
amiRA1 FP	GGCGAGCTTACGGACACAG
amiRA3 FP	GACCGGCGGTACTATCATAGC
amiRA4 FP	GTGCGGCGGTATCTTCCATAT
amiRB1 FP	GTGCAGAGGTGTAGTGAGCAG
amiRB4 FP	ATGCGGCGGTTTAGTGAAAGA
amiRC4 FP	GCTCAGCAGTTGTGAGAAGGT
amiRC5 FP	GTGTGGATGTGATAGGTGGCA
amiRE1 FP	GTGCTGAGGTCTCATCCTGAC
universal RP	CCAGTGCAGGGTCCGAGGTA
SLRT = stem-loop reverse transcription primer
FP = forward primer in RT-PCR
RP = reverse primer in RT-PCR
Primers used in qRT-PCR	Forward primer sequence 5' -> 3'	Reverse primer sequence 5' -> 3'
SlPP2C1	CCTCTGTCCACTGACCATAAGCCTG	AACACTCGTCTTCCACTGTTCTCT
SlPP2C2	GGTTTTAATTGTCATGGGTTTAGC	TAAAATCTGGGACAGTTGGAAAAA
SlPP2C3	TGGCAGAGTAATCTACTGGGACGG	TGAGACTACGTCCCATAATCCGTCA
SlSAHH1	CATTCCTCTGTGCCACTCTT	GATTAACGCCATGGGTAGAGAG
SlSAHH2	ACCGTCCATTTCCACAATCA	GGGTTTAAGATGAGATCTGAGAGG
SlSAHH3	GGGAAGACAATTTGACAGTGG	ACACACTATCATCCTAAACAAACTC
SlHyPRP1	CCATCACCTAAAGGGAAAAAACC	GCCCACTAAGTATTGGACAACATTC
SlUGT75C1	TCACGTCCCTCGTCTACACT	TGGAAGCCTTGGCAATTGGA
